# Grain Utilization by the Gut Microbiome as a Human Health Phenotype to Identify Multiple Effect Loci in Genome-Wide Association Studies of *Sorghum bicolor*

**DOI:** 10.1101/2023.09.20.558616

**Authors:** Nate Korth, Qinnan Yang, Mallory J. Van Haute, Michael C. Tross, Bo Peng, Nikee Shrestha, Mackenzie Zwiener, Ravi V. Mural, James C. Schnable, Andrew K. Benson

## Abstract

A growing epidemic of complex lifestyle diseases such as obesity and metabolic diseases are explained in part by dysbiosis of the human gut microbiome. The gut microbiome, comprising trillions of microorganisms, contributes to functions ranging from digestion to the immune system. Diet plays a critical role in determining the species composition and functionality of the gut microbiome. Substantial functional metabolic diversity exists within the cultivated grain crops which directly or indirectly provide more than half of all calories consumed by humans around the globe, however much of this diversity is poorly characterized and the effects of such diversity on the human gut microbiome is not well studied. We employed a quantitative genetics approach to identify genetic variants in sorghum that alter the composition and function of human gut microbes. Using an automated high-throughput phenotyping method based on *in vitro* microbiome fermentation of grain from a diverse population of *Sorghum bicolor* cultivars, we demonstrate sorghum genetics can explain effects of grain variation on fermentation patterns of bacterial taxa across multiple human microbiomes. In a genome-wide analysis using a sorghum association panel, we identified fifteen multiple-effect loci (MEL) where different alleles in the sorghum genome produced changes in seed that affect the abundance of multiple bacterial taxa across two human microbiomes in automated in vitro fermentations. In a number of cases parallel genome-wide association studies conducted for biochemical and agronomic traits identified seed traits potentially causal for the link between sorghum genetics and human microbiome outcomes. This work demonstrates that genetic factors affecting sorghum seed can drive significant effects on human gut microbes, particularly bacterial taxa considered beneficial. Understanding these relationships will enable targeted crop breeding strategies to improve human health through gut microbiome modulation.
