## Supplemental Table 1, Microbial genera that comprise the "Prebiotic Index". for "Grain Utilization by the Gut Microbiome as a Human Health Phenotype to Identify Multiple Effect Loci in Genome-Wide Association Studies of *Sorghum bicolor*"

### Sheet: Sheet1
Genus	Effect	Butyrate Producing	Reference
Alistipes	Inconclusive	Yes	(Mancabelli et al., 2017; Kim et al., 2018; Rau et al., 2018)
Bacteroides	Inconclusive	No*	(Rios-Covian et al., 2013; Aguirre et al., 2016; Nogal et al., 2021)
Butyricimonas	Inconclusive	Yes	(Ulger Toprak et al., 2015; Togo et al., 2016)
Clostridium	Inconclusive	No*	(Hanifi et al., 2021; Lanthier et al., 2021)
Collinsella	Inconclusive	No	(Gomez-Arango et al., 2016; Astbury et al., 2020; Companys et al., 2021)
Dorea	Inconclusive	Yes	(Yang et al., 2019; Li et al., 2020; Companys et al., 2021)
Enterococcus	Inconclusive	No	(Mancabelli et al., 2017; Mahnic et al., 2020)
Flavonifractor	Inconclusive	Yes	(Ai et al., 2019; Gupta et al., 2019; Mikami et al., 2020)
Lachnoclostridium	Inconclusive	No*	(Mancabelli et al., 2017; Nogal et al., 2021)
Odoribacter	Inconclusive	Yes	(Gomez-Arango et al., 2016; Gupta et al., 2019; Hou et al., 2020)
Bilophila	Negative	No	(Hou et al., 2020; So et al., 2021; Orbe-Orihuela et al., 2022)
Desulfovibrio	Negative	No	(Rowan et al., 2010; Choi et al., 2017; Ai et al., 2019)
Escherichia-Shigella	Negative	No	(Mancabelli et al., 2017; Zhang et al., 2020)
Fusobacterium	Negative	No	(McCoy et al., 2013; Mancabelli et al., 2017; Paramsothy et al., 2017)
Haemophilus	Negative	No	(Liu et al., 2016b; Mancabelli et al., 2017; Castaño-Rodríguez et al., 2018)
Klebsiella	Negative	No	(Mancabelli et al., 2017; Yuan et al., 2019)
Paraprevotella	Negative	No	(Liu et al., 2016b; Orbe-Orihuela et al., 2022)
Parasutterella	Negative	No	(Chen et al., 2018b; Henneke et al., 2022)
Streptococcus	Negative	No	(Mancabelli et al., 2017; Gupta et al., 2019)
Sutterella	Negative	No	(Mukhopadhya et al., 2011; Paramsothy et al., 2017)
Veillonella	Negative	No	(Mancabelli et al., 2017; Zhan et al., 2022)
Akkermansia	Positive	No	(Everard et al., 2013; Shin et al., 2014; Brahe et al., 2015)
Anaerostipes	Positive	Yes	(Ai et al., 2019; Figueroa-González et al., 2019; Bui et al., 2021)
Barnesiella	Positive	No	(Ubeda et al., 2013; Daillère et al., 2016; Nogal et al., 2021)
Bifidobacterium	Positive	No	(Pedret et al., 2019; Din et al., 2020; Yan et al., 2020)
Blautia	Positive	Yes	(Liu et al., 2016b; Ozato et al., 2019; Benítez-Páez et al., 2020)
Butyricicoccus	Positive	Yes	(Eeckhaut et al., 2016; Chang et al., 2020)
Catenibacterium	Positive	No	(He et al., 2018; Ai et al., 2019)
Coprococcus	Positive	Yes	(Ai et al., 2019; Nogal et al., 2021)
Eubacterium	Positive	Yes	(Ai et al., 2019; Gupta et al., 2019; Mukherjee et al., 2020)
Faecalibacterium	Positive	Yes	(Machiels et al., 2014; Mancabelli et al., 2017;
			Gupta et al., 2019; Zhang et al., 2020)
Fusicatenibacter	Positive	No	(Takeshita et al., 2016; Osaki et al., 2021)
Lactobacillus	Positive	No	(Nagpal et al., 2018; Gupta et al., 2019)
Megasphaera	Positive	Yes	(Shetty et al., 2013; Gupta et al., 2019)
Oscillibacter	Positive	Yes	(Lam et al., 2012; Liu et al., 2016b)
Parabacteroides	Positive	No	(Mancabelli et al., 2017; Cuffaro et al., 2020)
Prevotella	Positive	No	(Mancabelli et al., 2017; Gupta et al., 2019)
Roseburia	Positive	Yes	(Mancabelli et al., 2017; Companys et al., 2021)
Ruminococcus	Positive	Yes	(Liu et al., 2016b; Mancabelli et al., 2017; Nogal et al., 2021)
*Some species in this genus are known to produce butyrate, for the purpose of calculating a prebiotic potential index these genera were not considered butyrate-producing genera.
