## Supplemental Table 2, List of sorghum genotypes used in study. for "Grain Utilization by the Gut Microbiome as a Human Health Phenotype to Identify Multiple Effect Loci in Genome-Wide Association Studies of *Sorghum bicolor*"

### Sheet: Sheet1
## "Population" in column C was determined by admixture analysis where k=4
## PCs were calculated from ~500K SNPs from Miao et al.
Line	OtherName	Population	Origin	Region	Race	PC1	PC2	PC3	Used in preliminary study	Color
PI_276837	IS12661	C	Ethiopia	EastAfrica	Unknown	-96.186	25.9459	1.53954	No	NA
PI_329435	NA	C	Ethiopia	EastAfrica	durra	-43.9675	-29.4986	21.6942	No	offwhite
PI_329440	NA	B	Ethiopia	EastAfrica	Unknown	36.8274	-49.5951	-52.931	No	pink
PI_34911	HEGARI	C	United States	UnitedStates	caudatum	-99.4387	-9.13071	-45.7255	No	offwhite
PI_48770	White Kafir	NA	United States	UnitedStates	kafir	NA	NA	NA	No	NA
PI_533750	SC214	A	India	Asia	bicolor	49.7839	86.9221	4.55785	No	NA
PI_533752	SC103	C	South Africa	SouthAfrica	caudatum	-43.5833	-51.3951	-22.9661	No	brown
PI_533754	SC309	A	Sudan	NorthAfrica	bicolor	42.1453	75.7043	19.698	No	goldenbrown
PI_533755	SC55	C	Sudan	NorthAfrica	caudatum	-23.0991	45.7795	-7.11701	No	NA
PI_533757	SC64	C	Sudan	NorthAfrica	caudatum-kafir	-111.513	-24.8215	-8.15159	No	offwhite
PI_533758	SC423	C	Sudan	NorthAfrica	caudatum	-82.5856	-25.444	1.27766	No	offwhite
PI_533759	SC118	C	Sudan	NorthAfrica	caudatum	-77.1144	-28.8742	-4.99444	No	golden
PI_533760	SC120	C	Sudan	NorthAfrica	caudatum	-113.463	-10.7471	-8.80269	No	NA
PI_533761	SC333	C	Ethiopia	EastAfrica	caudatum	-47.4039	-9.31009	13.9241	No	NA
PI_533766	SC265	D	West Volta	WestAfrica	guinea	24.0922	37.5894	114.193	No	NA
PI_533769	SC420	C	Sudan	NorthAfrica	caudatum-kafir	-58.4321	-3.41361	-0.315699	No	NA
PI_533776	SC370	D	Unknown	Unknown	Unknown	33.0254	45.1651	118.677	Yes	NA
PI_533785	SC299	D	Nigeria	WestAfrica	guinea	49.4833	30.248	121.861	Yes	pink
PI_533789	SC57	C	Sudan	NorthAfrica	caudatum-guinea	-33.9775	5.48408	23.6962	No	redgoldenbrown
PI_533794	SC110	C	Ethiopia	EastAfrica	caudatum	-108.547	-2.02334	-18.7125	No	yellow
PI_533799	SC173	C	Unknown	Unknown	Unknown	-125.803	-17.1818	-5.32986	Yes	NA
PI_533800	SC175	C	Ethiopia	EastAfrica	caudatum	-72.795	38.1347	-31.7353	No	pinktan
PI_533807	SC223	C	Nigeria	WestAfrica	caudatum-kafir	-52.4785	-1.73023	19.8083	No	yellow
PI_533810	SC199	A	India	Asia	durra	40.6036	85.9836	-42.2342	No	offwhite
PI_533814	SC206	A	India	Asia	durra	36.0836	69.8658	-30.14	No	darkyellow
PI_533821	SC322	B	Tanzania	EastAfrica	caudatum	6.82967	-37.6561	21.3136	No	darkbrown
PI_533824	SC418	A	Tanzania	EastAfrica	caudatum-kafir	33.4357	51.0961	14.391	No	darkbrown
PI_533830	SC331	C	Sudan	NorthAfrica	caudatum-durra	-12.329	26.8847	-21.4548	No	NA
PI_533833	SC319	C	Uganda	EastAfrica	bicolor-caudatum	-72.056	-18.442	-5.20793	No	NA
PI_533838	SC329	D	Unknown	Unknown	Unknown	-8.13413	6.53562	48.2969	No	offwhite
PI_533839	K037 Camjin - Elite	D	Nigeria	WestAfrica	guinea	49.1014	27.4081	77.6784	No	goldenyellow
PI_533841	SC261	D	Unknown	Unknown	Unknown	11.5719	23.1647	89.7934	No	NA
PI_533842	SC240	A	India	Asia	durra	36.8222	86.0263	-42.0994	Yes	paleyellow
PI_533845	SC243	B	Unknown	Unknown	Unknown	27.9668	-39.1463	30.3853	No	chalkwhite
PI_533852	SC450	A	Unknown	Unknown	Unknown	36.7666	63.0767	-34.6661	No	offwhite
PI_533855	SC317	B	India	Asia	bicolor-guinea	37.1551	-34.6791	-0.423988	No	offwhite
PI_533856	SC489	A	India	Asia	durra	44.4387	102.203	-77.0463	Yes	paleyellow
PI_533863	SC320	C	Chad	NorthAfrica	kafir	0.822261	-7.49158	52.0128	No	yellow
PI_533866	SC411	NA	Sudan	NorthAfrica	bicolor-caudatum	NA	NA	NA	No	NA
PI_533869	SC283	B	Tanzania	EastAfrica	guinea	26.7538	-49.6826	37.3511	No	paleyellow
PI_533876	SC563	C	Nigeria	WestAfrica	caudatum	9.65969	-11.3684	0.473012	No	NA
PI_533877	SC396	D	Nigeria	WestAfrica	caudatum	33.5375	47.6153	112.27	No	NA
PI_533878	SC372	D	Unknown	Unknown	Unknown	43.2344	28.0643	108.523	No	NA
PI_533901	SC424	C	Japan	Asia	caudatum	-31.9198	-2.38016	-25.3235	No	pink
PI_533902	SC6	A	Ethiopia	EastAfrica	bicolor-durra	47.7726	66.3209	-33.1135	No	darkbrown
PI_533903	SC17	D	Ethiopia	EastAfrica	bicolor	34.0995	41.8422	16.9638	No	tan
PI_533910	SC56	C	Sudan	NorthAfrica	caudatum	-33.6659	-17.2486	-6.36604	No	offwhite
PI_533911	SC58	C	Sudan	NorthAfrica	caudatum	-31.9195	32.5972	36.6883	No	tan
PI_533912	SC63	C	Sudan	NorthAfrica	caudatum	-26.9224	-25.8078	-5.56123	No	darkred
PI_533913	SC66	C	Sudan	NorthAfrica	caudatum-guinea	-14.188	-29.3108	28.6248	No	chalkwhite
PI_533915	SC79	B	Kenya	EastAfrica	Unknown	17.1526	-13.2253	-16.8683	No	offwhite
PI_533919	SC124	A	Ethiopia	EastAfrica	bicolor-durra	44.9469	85.8732	-0.774425	No	darkbrown
PI_533921	SC144	A	Ethiopia	EastAfrica	caudatum-durra	3.9849	91.2692	4.17272	No	pinkyellow
PI_533924	SC166	A	Ethiopia	EastAfrica	Unknown	46.0018	51.7663	-28.3406	No	NA
PI_533927	SC224	D	Ethiopia	EastAfrica	bicolor	22.5772	-24.5066	28.9562	No	brownyellow
PI_533936	SC603	B	Tanzania	EastAfrica	guinea	80.6793	-90.9727	-12.6585	No	goldenbrown
PI_533937	SC630	B	Zambia	SouthAfrica	kafir	92.5062	-116.975	-18.8533	No	cedarred
PI_533938	SC558	B	Zaire	SouthAfrica	caudatum	48.1397	-30.3459	26.4265	No	brown
PI_533939	SC557	C	Mosambique	SouthAfrica	caudatum	-3.85172	-3.41957	35.3554	No	NA
PI_533940	SC614	B	Tanzania	EastAfrica	bicolor	79.2327	-44.6321	-17.0897	No	offwhite
PI_533943	SC467	A	India	Asia	bicolor-durra	74.6875	15.1187	-36.2001	No	offwhite
PI_533948	SC663	B	United States	UnitedStates	guinea-kafir	93.9001	-131.75	-10.1125	No	tan
PI_533949	SC760	C	Sudan	NorthAfrica	kafir	-79.8842	-30.1575	-12.096	No	NA
PI_533954	SC101	B	South Africa	SouthAfrica	Unknown	79.4838	-80.5162	16.4686	No	pink
PI_533955	SC648	B	South Africa	SouthAfrica	caudatum-kafir	90.5867	-110.616	-21.3986	Yes	redbrown
PI_533956	SC623	D	Congo	SouthAfrica	bicolor-durra	45.4849	-13.0755	31.6584	No	brown
PI_533957	SC325	D	United States	UnitedStates	caudatum	35.3847	-10.661	30.6415	No	darkredbrown
PI_533961	SC121	C	South Africa	SouthAfrica	caudatum	-78.2736	-26.6092	-43.4793	No	goldenbrown
PI_533962	SC60	C	Sudan	NorthAfrica	caudatum	-104.909	-23.7878	-9.61658	Yes	pink
PI_533964	SC803	C	Sudan	NorthAfrica	caudatum	-108.904	-12.5826	-5.78613	No	paleyellow
PI_533965	SC115	C	Uganda	EastAfrica	bicolor-caudatum	-67.5906	-1.31525	-10.5807	No	redbrown
PI_533967	SC805	C	Uganda	EastAfrica	caudatum	-100.65	-4.55082	-36.375	No	offwhite
PI_533970	SC708	C	Uganda	EastAfrica	caudatum	-79.0755	-25.3268	-13.6014	No	white
PI_533972	SC964	C	Uganda	EastAfrica	caudatum	-107.432	-26.1423	-8.84731	No	tan
PI_533976	SC655	C	South Africa	SouthAfrica	caudatum-kafir	-61.3632	-36.3694	-11.9123	No	NA
PI_533979	SC628	B	South Africa	SouthAfrica	kafir	102.349	-107.74	-49.9016	No	offwhite
PI_533980	SC572	C	China	Asia	caudatum-kafir	-66.4492	1.91929	6.8479	No	offwhite
PI_533985	SC701	C	Sudan	NorthAfrica	caudatum	-77.7153	-12.4722	-4.82294	No	lightbrown
PI_533986	SC334	C	Sudan	NorthAfrica	caudatum	-60.6794	-20.4043	-9.28712	No	lightbrown
PI_533987	SC562	C	Sudan	NorthAfrica	caudatum	-59.3872	2.78221	14.4536	No	lightbrown
PI_533989	SC798	C	Sudan	NorthAfrica	caudatum	-99.5677	-20.0629	-12.5895	No	yellowwhite
PI_533991	SC748	C	Sudan	NorthAfrica	caudatum-guinea	-57.7438	-14.4553	-19.576	No	goldenbrown
PI_533996	SC502	C	Sudan	NorthAfrica	caudatum-durra	-17.9327	-1.01674	28.9251	No	goldenbrown
PI_533997	SC465	D	Arabia	MiddleEast	durra-guinea	40.2498	-29.8606	8.45897	No	offwhite
PI_533998	SC949	B	United States	UnitedStates	bicolor	94.0719	-70.1642	-16.3244	No	brown
PI_534009	SC441	A	India	Asia	durra	36.8918	55.2631	13.7611	No	NA
PI_534021	SC587	A	India	Asia	durra	37.0833	81.971	-41.0089	No	yellowwhite
PI_534037	SC305	D	Chad	NorthAfrica	caudatum-guinea	59.1205	-11.2317	66.8917	No	goldenbrown
PI_534046	SC679	C	Unknown	Unknown	caudatum-guinea	-34.9044	-19.9463	17.6823	No	creamywhite
PI_534047	SC719	C	Unknown	Unknown	Unknown	-41.9562	-10.5405	-2.2058	No	darkpink
PI_534053	SC564	C	Uganda	EastAfrica	caudatum	-39.6	29.1441	-34.8059	No	NA
PI_534054	SC671	B	Kenya	EastAfrica	caudatum-kafir	43.5765	-79.7983	11.9086	No	NA
PI_534063	SC553	D	Unknown	Unknown	Unknown	28.7889	38.1426	123.981	No	NA
PI_534070	SC279	D	Nigeria	WestAfrica	guinea	36.3768	26.8821	123.61	Yes	pink
PI_534096	SC605	D	Kenya	EastAfrica	guinea	43.3382	5.41871	73.4149	No	NA
PI_534097	SC625	B	Japan	Asia	kafir	108.134	-54.635	-53.0372	No	offwhitew/pink
PI_534099	SC704	C	Japan	Asia	caudatum	-92.1098	-26.2852	-14.732	No	offwhite
PI_534101	SC725	C	Japan	Asia	caudatum	-44.1008	-22.453	5.09189	No	Lightgoldenbrown
PI_534104	SC641	C	Uganda	EastAfrica	caudatum-kafir	-106.948	-31.3494	-13.3619	Yes	redgoldenbrown
PI_534105	SC637	C	Uganda	EastAfrica	caudatum-kafir	-85.4164	-32.2435	-10.7153	No	goldenbrown
PI_534108	SC645	C	Uganda	EastAfrica	caudatum-kafir	-68.9473	-23.8926	-24.1828	No	Lightgoldenbrown
PI_534112	SC328	C	Uganda	EastAfrica	caudatum	-97.7927	-26.2312	-8.7149	Yes	redgoldenbrown
PI_534114	SC574	C	Pakistan	Asia	caudatum	-72.1785	-48.3926	-14.7717	No	lightbrown
PI_534115	SC984	C	Ethiopia	EastAfrica	caudatum	-110.466	-3.69433	9.71299	No	offwhite
PI_534116	SC987	D	Ethiopia	EastAfrica	bicolor-durra	46.118	32.9192	15.1203	No	darkredbrown
PI_534117	SC991	D	Uganda	EastAfrica	bicolor	34.4874	-14.1479	47.8708	No	darkbrown
PI_534123	SC13	D	Ethiopia	EastAfrica	bicolor-durra	31.9276	41.7329	13.2652	No	brown
PI_534124	SC15	D	Ethiopia	EastAfrica	bicolor-guinea	37.6796	28.4818	20.882	No	darkbrown
PI_534127	SC21	A	Ethiopia	EastAfrica	bicolor-kafir	74.0773	92.2809	-34.1589	No	NA
PI_534128	SC23	A	Ethiopia	EastAfrica	durra	87.0566	96.3903	-51.6416	No	NA
PI_534132	SC33	A	Ethiopia	EastAfrica	durra	59.8822	78.3901	-16.4429	No	tan
PI_534133	SC35	A	Ethiopia	EastAfrica	durra	71.3744	93.2396	-15.7229	No	yellow
PI_534135	SC38	A	Ethiopia	EastAfrica	durra	71.2479	91.6646	-16.4502	No	NA
PI_534137	SC51	A	Sudan	NorthAfrica	caudatum	5.99608	33.4376	-34.0979	No	yellow
PI_534138	SC62	C	Sudan	NorthAfrica	caudatum-guinea	-2.4709	-18.3318	20.6015	No	NA
PI_534139	SC67	B	Sudan	NorthAfrica	caudatum-guinea	54.7682	-4.14302	-10.3985	No	NA
PI_534144	SC84	D	Uganda	EastAfrica	caudatum-durra	4.65481	26.5227	32.3081	No	darkbrown
PI_534145	SC91	D	Zimbabwe	SouthAfrica	bicolor	27.8207	29.4241	109.272	Yes	NA
PI_534148	SC135	A	Ethiopia	EastAfrica	bicolor-durra	38.8456	91.0073	-67.1324	No	NA
PI_534155	SC155	A	Ethiopia	EastAfrica	bicolor-durra	43.3901	76.0402	-21.1552	No	darkbrown
PI_534157	SC170	C	Ethiopia	EastAfrica	caudatum	-107.965	7.95647	34.7302	No	offwhite
PI_534163	SC599	C	United States	UnitedStates	caudatum	-52.0825	-41.5199	-12.5951	No	offwhite
PI_542406	NA	C	United States	UnitedStates	Unknown	-43.4829	10.2459	-37.0886	No	NA
PI_542718	San Chi San	A	China	Asia	Unknown	45.9019	81.9258	-72.2286	No	pink
PI_548797	Tx2891	C	United States	UnitedStates	Unknown	-58.1303	-22.0159	-46.1513	No	offwhite
PI_552861	BTx631	B	United States	UnitedStates	Unknown	-5.09459	-81.9335	-5.82948	No	yellow
PI_561072	NA	C	United States	UnitedStates	Unknown	-50.7779	-50.6328	23.1369	No	NA
PI_561073	BTx635	C	United States	UnitedStates	Unknown	1.24624	-72.3372	-41.2714	No	paleyellow
PI_561472	SURENO	C	Honduras	SouthAmerica	Unknown	-84.3918	-19.3704	-45.412	No	paleyellow
PI_564163	NA	C	United States	UnitedStates	Unknown	-9.81824	-72.1417	19.4778	No	NA
PI_564164	RTx433	C	United States	UnitedStates	Unknown	-23.223	55.6516	31.4628	No	pinktan
PI_564165	RTx434	C	United States	UnitedStates	Unknown	-32.8849	61.7908	30.8402	No	pink
PI_565121	Macia	C	Zimbabwe	SouthAfrica	Unknown	-105.962	-11.5456	9.97099	No	paleyellow
PI_574455	NA	C	United States	UnitedStates	Unknown	-43.0983	-44.5439	21.7099	No	NA
PI_576130	ICSV745	C	India	Asia	kafir	-68.4547	19.4103	-11.0699	No	paleyellow
PI_576332	SC609	NA	China	Asia	bicolor	NA	NA	NA	No	NA
PI_576333	SC659	B	United States	UnitedStates	guinea-kafir	92.4444	-118.911	-16.4548	No	tan
PI_576337	SC598	B	Uganda	EastAfrica	Unknown	58.0459	-22.231	12.6344	No	brownyellow
PI_576339	SC673	B	Zimbabwe	SouthAfrica	caudatum-kafir	89.5192	-110.917	-24.1308	No	offwhite
PI_576340	SC650	B	South Africa	SouthAfrica	caudatum-kafir	93.8339	-120.412	-19.1039	Yes	pink
PI_576345	SC627	B	South Africa	SouthAfrica	kafir	56.0159	-79.751	-0.516756	No	goldenyellow
PI_576347	SC941	A	United States	UnitedStates	bicolor	18.0706	23.9007	-27.8361	No	Lightgoldenpink
PI_576348	SC937	A	United States	UnitedStates	bicolor	30.3103	34.4893	-28.4044	No	brown
PI_576349	SC942	A	United States	UnitedStates	bicolor	31.0097	35.0422	-27.4538	No	darkbrown
PI_576350	SC755	A	Unknown	Unknown	Unknown	42.5191	-7.52826	-5.97818	No	NA
PI_576352	SC757	B	Botswana	SouthAfrica	caudatum-kafir	87.302	-109.229	-20.1655	No	offwhitew/pink
PI_576359	SC910	A	India	Asia	durra-guinea	33.7635	28.1773	-0.420616	No	chalkwhite
PI_576364	SC782	B	India	Asia	caudatum	88.2335	-99.613	-24.8793	No	NA
PI_576366	SC624	A	India	Asia	bicolor-durra	9.89925	15.2029	-48.9892	No	NA
PI_576373	SC749	B	Japan	Asia	bicolor-caudatum	25.0086	-37.2425	-2.52488	No	offwhite
PI_576375	SC1014	A	Ethiopia	EastAfrica	bicolor-durra	48.7049	77.9966	19.7971	No	NA
PI_576376	SC1017	A	Ethiopia	EastAfrica	bicolor-durra	49.0029	96.8573	-43.2564	No	offwhite
PI_576380	SC982	C	Ethiopia	EastAfrica	caudatum	-97.899	9.59946	33.6481	No	offwhite
PI_576381	SC1038	A	Ethiopia	EastAfrica	bicolor-durra	64.9213	94.4633	-51.6756	No	goldenbrown
PI_576385	SC1070	D	Nigeria	WestAfrica	Unknown	69.1504	-26.8967	64.8183	No	offwhite
PI_576386	SC970	C	Uganda	EastAfrica	Unknown	-53.1026	-7.54483	-9.13604	No	goldenbrown
PI_576387	SC1056	C	Sudan	NorthAfrica	Unknown	-71.7076	-17.505	-16.9832	No	offwhite
PI_576390	SC192	A	India	Asia	durra	50.3055	53.0177	-16.8413	No	yellow
PI_576393	SC42	C	Ethiopia	EastAfrica	caudatum	-30.0784	-22.3176	5.89592	No	darkbrown
PI_576394	SC734	B	Sudan	NorthAfrica	caudatum	101.506	-79.1558	-32.6314	No	white
PI_576396	SC324	C	Uganda	EastAfrica	Unknown	-73.5046	-25.9888	4.8055	Yes	brown
PI_576399	SC323	D	Sudan	NorthAfrica	caudatum	-5.74315	-16.6264	49.1432	No	offwhite
PI_576401	SC1085	A	India	Asia	durra	46.0005	89.8063	-16.7985	No	offwhite
PI_576418	SC1124	D	Nigeria	WestAfrica	guinea	15.8238	43.6377	119.271	Yes	NA
PI_576422	SC1080	B	South Africa	SouthAfrica	kafir	90.6381	-122.177	-17.7801	No	offwhite
PI_576425	SC1155	A	Ethiopia	EastAfrica	bicolor-durra	47.3536	98.729	-2.97419	Yes	darkbrown
PI_576426	SC1033	A	Ethiopia	EastAfrica	bicolor-durra	32.3975	62.9957	-34.922	No	pink
PI_576428	SC979	C	Ethiopia	EastAfrica	caudatum	-72.0555	-18.418	4.83272	No	brownyellow
PI_576435	SC1104	C	Uganda	EastAfrica	bicolor-kafir	-54.9459	14.4709	-23.5591	No	yellowwhite
PI_576437	SC1203	C	Brazil	SouthAmerica	Unknown	-43.1747	-10.3534	13.8581	No	paleyellow
PI_585295	RTx2907	D	United States	UnitedStates	Unknown	-11.5419	26.9447	50.515	No	tan
PI_595699	SC929	A	India	Asia	durra	28.824	76.4907	-34.6607	No	paleyellow
PI_595702	SC672	B	Zimbabwe	SouthAfrica	caudatum-kafir	83.4294	-112.148	-19.7617	No	yellowbrown
PI_595714	SC1079	C	Sudan	NorthAfrica	caudatum	-61.8987	-1.48607	-10.5113	No	offwhite
PI_595718	SC1246	C	Chad	NorthAfrica	caudatum-kafir	-64.954	6.68747	-30.8832	No	pink
PI_595720	SC1154	A	Ethiopia	EastAfrica	bicolor-durra	45.0138	107.141	-3.90848	No	yellowbrown
PI_595739	SC1055	C	Sudan	NorthAfrica	caudatum	-81.2276	-31.4359	2.68192	No	yellow
PI_595740	SC1057	B	Uganda	EastAfrica	caudatum	8.78653	-58.8037	-42.561	No	lightbrown
PI_595741	SC1063	D	Senegal	WestAfrica	guinea	74.5857	-19.9785	57.555	No	paleyellow
PI_595743	SC1201	B	United States	UnitedStates	caudatum-guinea	65.2485	-42.3494	40.8718	No	goldenbrown
PI_595744	SC1211	C	Guatemala	SouthAmerica	caudatum-kafir	-0.506255	-33.9614	20.2409	No	yellow
PI_595745	SC1214	C	Burkina Faso	WestAfrica	caudatum-guinea	-55.6598	-12.3931	-12.8776	No	NA
PI_597945	SC855	A	Egypt	NorthAfrica	durra	35.4434	76.5691	-21.1725	No	brownyellow
PI_597946	SC606	C	China	Asia	bicolor-guinea	-12.4051	-39.1019	-35.0528	No	NA
PI_597949	SC1108	B	India	Asia	guinea	30.3168	-24.2319	17.6276	No	chalkwhite
PI_597950	SC449	B	India	Asia	durra-guinea	8.44963	-16.3097	0.859928	No	chalkwhite
PI_597951	SC532	D	West Volta	WestAfrica	guinea	57.3648	20.2894	78.3267	No	paleyellow
PI_597952	SC738	C	Sudan	NorthAfrica	caudatum	-31.5487	-22.7914	-20.0928	No	white
PI_597957	SC1158	A	Ethiopia	EastAfrica	bicolor-durra	41.6822	69.8162	1.31928	No	pink
PI_597958	SC184	B	South Africa	SouthAfrica	caudatum-kafir	30.0559	-51.1532	19.1507	No	paleyellow
PI_597960	SC1076	D	Nigeria	WestAfrica	bicolor-caudatum	21.3782	8.3068	100.991	No	NA
PI_597961	SC1077	C	Nigeria	WestAfrica	caudatum	-78.9329	-24.4434	-1.13585	No	tan
PI_597964	SC1319	C	Ethiopia	EastAfrica	caudatum	-101.657	-5.96314	8.47697	No	brown
PI_597965	SC1205	C	Unknown	Unknown	Unknown	-101.193	-9.06741	-5.46044	Yes	gray
PI_597966	SC1212	C	Venezuela	SouthAmerica	caudatum	-78.4068	-26.4647	-43.5362	No	yellowbrown
PI_597967	SC1320	C	Ethiopia	EastAfrica	caudatum	-103.982	-5.57343	4.5783	No	NA
PI_597968	SC1321	C	Sudan	NorthAfrica	caudatum-guinea	-25.3946	13.052	-44.5994	No	brown
PI_597971	SC1328	C	Sudan	NorthAfrica	caudatum	-51.8357	-1.55773	7.65607	No	cedarred
PI_597972	SC1329	A	Unknown	Unknown	Unknown	-1.58505	41.5564	11.265	No	grayred
PI_597973	SC1330	A	Sudan	NorthAfrica	bicolor-durra	2.7535	47.0961	17.1725	No	offwhite
PI_597976	SC1337	D	Mali	WestAfrica	guinea	27.3147	32.9549	112.874	Yes	offwhite
PI_597980	SC1345	C	Mali	WestAfrica	caudatum	-79.2334	-21.8406	-8.35892	No	offwhite
PI_597982	SC1356	C	Sudan	NorthAfrica	caudatum	-45.5858	-8.74588	-4.87693	No	darkbrown
PI_598069	Tx2909	A	United States	UnitedStates	Unknown	52.022	60.5618	-18.5961	No	NA
PI_601816	ICSV400	C	Mali	WestAfrica	Unknown	-115.349	-10.1038	8.37472	No	offwhite
PI_607931	Tx2911	C	United States	UnitedStates	Unknown	-20.946	-54.6356	-14.0724	No	NA
PI_609456	CSM228	D	Mali	WestAfrica	guinea	45.9385	20.8147	55.5374	No	NA
PI_613536	KS115	C	United States	UnitedStates	Unknown	-13.7348	46.4667	16.1822	No	NA
PI_629040	RTx2917	A	United States	UnitedStates	Unknown	-2.78549	82.45	14.179	No	pink
PI_629059	BTx2928	B	United States	UnitedStates	Unknown	32.7785	-74.6678	-7.86425	No	offwhite
PI_641849	Waconia Amber	B	Unknown	Unknown	Unknown	95.5857	-26.2023	-62.0138	No	yellowbrown
PI_641874	Day	A	Unknown	Unknown	Unknown	96.4428	43.5784	-41.3547	No	NA
PI_642791	NA	C	United States	UnitedStates	Unknown	-40.8702	-28.9799	20.391	No	pink
PI_642793	NA	C	United States	UnitedStates	Unknown	-9.94901	8.16074	-5.4144	No	pink
PI_642998	BLACK SPANISH BROOMCORN	A	United States	UnitedStates	Unknown	49.7602	62.7192	-45.8729	No	darkbrown
PI_651496	RIO	C	Unknown	Unknown	Unknown	-58.0051	-51.5069	-17.4306	No	offwhite
PI_655970	STD. BH. KAFIR	B	United States	UnitedStates	Unknown	98.0783	-140.64	-13.5887	No	paleyellow
PI_655971	Std. White Milo	A	Unknown	Unknown	Unknown	44.8233	143.237	-22.6837	No	offwhite
PI_655972	Pink Kafir	B	United States	UnitedStates	Unknown	90.5829	-115.988	-24.1239	No	offwhite
PI_655973	SPUR FETERITA	C	United States	UnitedStates	Unknown	-28.466	41.3797	-12.047	No	offwhite
PI_655974	TEX. BH. KAFIR	B	United States	UnitedStates	Unknown	97.9381	-140.149	-13.5661	Yes	offwhite
PI_655975	WHEATLAND	B	United States	UnitedStates	Unknown	102.972	-93.3437	5.46151	No	brown
PI_655976	RED KAFIR BAZINE	B	Unknown	Unknown	Unknown	103.318	-93.2919	5.46269	No	NA
PI_655977	RTAM2566	C	Unknown	Unknown	Unknown	-78.0924	36.8811	-28.3159	No	brown
PI_655978	RTX2737	D	Unknown	Unknown	Unknown	60.2004	36.4523	38.0519	No	paleyellow
PI_655979	Tx2741	D	Unknown	Unknown	Unknown	-8.04766	41.5755	60.7375	No	paleyellow
PI_655981	CSM-63	D	Unknown	Unknown	Unknown	27.3429	57.6493	77.5298	No	NA
PI_655992	BTx3197	B	Unknown	Unknown	Unknown	98.1302	-137.35	-13.5137	No	offwhite
PI_655993	BTx399	B	Unknown	Unknown	Unknown	102.973	-93.4383	5.54237	No	tan
PI_655994	Wiley	B	Unknown	Unknown	Unknown	38.2105	-29.3816	-52.8223	No	lightbrown
PI_655995	Deer Broomcorn	A	Unknown	Unknown	Unknown	60.1152	67.8896	-40.7441	No	tan
PI_655996	RTx430	D	Unknown	Unknown	Unknown	-5.59955	48.6657	52.5267	No	NA
PI_655997	RTx431	A	Unknown	Unknown	Unknown	-6.74905	46.2076	-3.96909	No	NA
PI_655998	KS19	D	Unknown	Unknown	Unknown	54.3637	-0.131326	89.4994	No	NA
PI_655999	Tx2784	A	Unknown	Unknown	Unknown	30.2102	32.0976	-56.7624	No	NA
PI_656000	RTX432	C	Unknown	Unknown	Unknown	-34.5661	-54.4319	8.40157	No	offwhite
PI_656001	RTx2783	C	Unknown	Unknown	Unknown	-53.2481	-0.92421	-8.23035	No	NA
PI_656002	NA	B	Unknown	Unknown	Unknown	92.0425	-129.678	-12.8758	Yes	white
PI_656003	BAZ9504	B	Unknown	Unknown	Unknown	88.4788	-67.1005	-53.4344	No	brown
PI_656004	RTx435	D	Unknown	Unknown	Unknown	43.9694	12.4171	86.4909	No	paleyellow
PI_656005	NA	B	Unknown	Unknown	Unknown	59.761	-98.7695	-25.7105	No	brown
PI_656006	NA	C	Unknown	Unknown	Unknown	4.45072	-11.4457	-21.6345	No	paleyellow
PI_656007	NA	B	Unknown	Unknown	Unknown	12.4617	-59.3578	-15.701	No	offwhite
PI_656008	NA	C	Unknown	Unknown	Unknown	-104.318	-11.6935	-9.93358	Yes	offwhite
PI_656009	NA	C	Unknown	Unknown	Unknown	-92.6265	-26.5525	-5.81927	No	paleyellow
PI_656010	RTX2536	D	Unknown	Unknown	Unknown	28.2105	69.3674	66.0872	No	paleyellow
PI_656011	90EON328	C	Unknown	Unknown	Unknown	-98.1633	0.263268	-35.8685	No	yellow
PI_656012	90M	A	Unknown	Unknown	Unknown	43.2477	136.737	-32.3239	Yes	offwhite
PI_656013	94Q63	A	Unknown	Unknown	Unknown	44.5032	80.0763	-72.4729	Yes	lightbrown
PI_656014	Acme Broomcorn	A	Unknown	Unknown	Unknown	56.4377	71.4579	-39.154	No	brown
PI_656016	B KS66	C	Unknown	Unknown	Unknown	7.34165	-8.12675	28.8587	No	offwhite
PI_656017	100M	A	Unknown	Unknown	Unknown	42.6845	136.249	-25.1958	No	offwhite
PI_656018	BTx2752	B	Unknown	Unknown	Unknown	103.64	-91.6146	5.31886	No	brown
PI_656019	BTx3042	B	Unknown	Unknown	Unknown	80.2429	-43.9684	19.2471	No	pink
PI_656020	NA	B	Unknown	Unknown	Unknown	77.0541	-53.9874	-18.2101	No	lightbrown
PI_656021	NA	A	Unknown	Unknown	Unknown	40.7406	134.456	-27.4769	Yes	NA
PI_656022	BTx615	B	Unknown	Unknown	Unknown	95.6796	-134.824	-14.6618	No	NA
PI_656023	Segaolane	B	Unknown	Unknown	Unknown	83.2308	-119.994	-16.8523	Yes	paleyellow
PI_656024	SEPON82	C	Unknown	Unknown	Unknown	-112.187	-1.25116	10.7201	No	offwhite
PI_656025	Shan Qui Red	A	Unknown	Unknown	Unknown	46.3246	81.9743	-72.3417	Yes	NA
PI_656026	SOBERANO	C	Unknown	Unknown	Unknown	-115.843	-7.53538	10.215	No	offwhite
PI_656027	SRN39	C	Unknown	Unknown	Unknown	-62.5416	-8.14059	-28.7982	No	goldenyellow
PI_656028	Town	B	Unknown	Unknown	Unknown	85.0726	-106.483	-22.4209	Yes	NA
PI_656029	BTx642	A	Unknown	Unknown	Unknown	53.0062	58.6205	-19.8346	No	goldyellow
PI_656030	58M	A	Unknown	Unknown	Unknown	43.2026	136.773	-25.4927	No	NA
PI_656031	CE151_262	C	Unknown	Unknown	Unknown	-106.948	-25.3189	-11.7797	No	paleyellow
PI_656032	CE260_12	B	Unknown	Unknown	Unknown	50.4145	-67.2643	-25.0798	No	NA
PI_656034	Dorado	C	Unknown	Unknown	Unknown	-120.387	-7.70488	7.82176	No	offwhite
PI_656035	El Mota	C	Unknown	Unknown	Unknown	-58.3362	-4.07733	-35.802	No	chalkwhite
PI_656036	ICSV1089BF	C	Unknown	Unknown	Unknown	-114.87	1.70271	-36.6186	No	paleyellow
PI_656037	ICSV401	C	Unknown	Unknown	Unknown	-111.977	-12.7456	-8.59276	No	offwhite
PI_656039	NA	C	Unknown	Unknown	Unknown	-98.3013	-14.7547	-10.8463	No	yellow
PI_656040	NA	D	Unknown	Unknown	Unknown	33.9477	43.2223	49.4218	No	yellow
PI_656041	80M	A	Unknown	Unknown	Unknown	43.0329	136.878	-25.6121	No	tan
PI_656042	NSA440 - KARPER	B	Unknown	Unknown	Unknown	104.383	-66.5659	-15.0394	No	offwhite
PI_656043	KAT83369	C	Unknown	Unknown	Unknown	-122.886	3.86288	11.344	No	offwhite
PI_656044	Kuyuma	C	Unknown	Unknown	Unknown	-115.059	-8.92958	7.2784	No	offwhite
PI_656046	LianTang Ai	A	Unknown	Unknown	Unknown	51.0447	37.1772	-64.5063	No	lightbrown
PI_656048	Malisor 84-7	C	Unknown	Unknown	Unknown	-58.5096	-51.6693	23.1102	No	offwhite
PI_656049	Marupantse	B	Unknown	Unknown	Unknown	91.1223	-113.502	-22.7647	No	offwhite
PI_656050	Mota Maradi	C	Unknown	Unknown	Unknown	-58.5543	-4.49101	-36.2911	No	chalkwhite
PI_656051	MR732	C	Unknown	Unknown	Unknown	-93.7572	5.70822	22.1494	No	offwhite
PI_656052	N250B	B	Unknown	Unknown	Unknown	31.6222	-45.9139	-22.611	No	yellow
PI_656053	N290B	C	Unknown	Unknown	Unknown	-25.8621	-55.5523	-1.26881	No	offwhite
PI_656055	P-721	C	Unknown	Unknown	Unknown	-52.885	-10.9874	27.6309	No	offwhite
PI_656056	P850029	C	Unknown	Unknown	Unknown	-105.831	10.1936	32.5378	No	offwhite
PI_656057	NA	C	Unknown	Unknown	Unknown	-97.1525	-7.85858	-45.4011	No	offwhite
PI_656058	P9517	B	Unknown	Unknown	Unknown	0.522121	-77.6406	0.885574	No	paleyellow
PI_656059	Pinolero 1	C	Unknown	Unknown	Unknown	-68.5607	-14.7161	6.9265	No	yellow
PI_656060	NA	B	Unknown	Unknown	Unknown	96.0499	-134.381	-13.0416	Yes	brown
PI_656061	NA	B	Unknown	Unknown	Unknown	87.9022	-124.393	-9.92041	No	NA
PI_656062	96CD635	C	Unknown	Unknown	Unknown	-97.6305	0.138724	-35.5665	No	yellow
PI_656068	SC170-6-17	C	Ethiopia	EastAfrica	caudatum	-82.6434	10.6546	35.4313	No	offwhite
PI_656069	SC326-6	C	Unknown	Unknown	Unknown	-36.6863	-2.19528	-8.23962	No	NA
PI_656070	SC748-5	C	Sudan	NorthAfrica	caudatum-guinea	-82.8005	-7.40548	-23.7425	No	yellowgold
PI_656071	SC1019	C	Ethiopia	EastAfrica	caudatum	-77.2647	-1.68276	-4.06588	No	offwhite
PI_656072	SC1047	A	Ethiopia	EastAfrica	durra	69.534	116.328	-42.7064	No	NA
PI_656074	SC1218	C	Sudan	NorthAfrica	caudatum-guinea	-0.0561773	7.75441	-15.7822	No	NA
PI_656075	SC1251	C	Sudan	NorthAfrica	caudatum	-91.6506	-31.8469	-5.05051	No	tan
PI_656076	SC1271	C	Ethiopia	EastAfrica	caudatum	-79.3525	-14.1953	2.57476	No	goldenyellow
PI_656077	SC1416	A	Niger	NorthAfrica	bicolor-durra	19.6789	83.85	20.1633	No	pink
PI_656078	SC1424	D	Mali	WestAfrica	durra-kafir	36.6154	17.9232	60.2604	No	yellowwhite
PI_656079	SC1426	D	Mali	WestAfrica	guinea	24.623	43.0296	116.893	No	offwhite
PI_656080	SC1429	B	Zimbabwe	SouthAfrica	guinea	23.1501	-66.0301	20.4756	No	pink
PI_656082	SC145	A	Ethiopia	EastAfrica	bicolor	57.0468	115.313	-27.0417	No	darkyellowbrown
PI_656083	SC1451	C	Malawi	SouthAfrica	caudatum	-48.6402	-10.4567	5.5682	No	offwhite
PI_656085	SC1465	C	Sudan	NorthAfrica	Unknown	-76.1024	-28.5774	-0.772462	No	tan
PI_656086	SC1471	C	Sudan	NorthAfrica	bicolor-durra	-17.3874	26.4963	10.3665	No	NA
PI_656087	SC1476	C	Sudan	NorthAfrica	Unknown	-19.3763	-19.1996	1.31179	No	offwhite
PI_656088	SC1484	A	Somalia	EastAfrica	Unknown	67.2982	107.851	-44.3199	No	NA
PI_656089	SC1489	A	Somalia	EastAfrica	durra	66.0587	105.563	-44.9871	No	pink
PI_656090	SC1494	C	Sudan	NorthAfrica	caudatum-guinea	-41.2848	19.2955	-19.0255	No	chalkwhite
PI_656091	SC22	A	Ethiopia	EastAfrica	durra	78.8989	102.122	-54.0862	No	NA
PI_656092	SC25	A	Ethiopia	EastAfrica	durra	73.5753	69.2945	-11.0594	No	lightbrown
PI_656093	SC295	D	Nigeria	WestAfrica	guinea	21.3864	18.2435	87.7477	No	yellow
PI_656094	SC301	D	Mali	WestAfrica	guinea	27.5086	32.9699	114.252	Yes	offwhite
PI_656095	SC373	D	Sudan	NorthAfrica	caudatum	35.482	53.8438	84.1286	No	NA
PI_656096	SC391	D	Eygpt	NorthAfrica	caudatum	37.6516	35.8842	120.118	No	NA
PI_656097	SC480	A	India	Asia	durra	44.0528	70.3378	-48.4871	No	offwhite
PI_656099	SC498	A	India	Asia	durra	42.7723	96.1648	-80.7971	No	offwhite
PI_656100	SC500	A	India	Asia	durra	47.1375	110.091	-70.7219	No	offwhite
PI_656102	SC59	D	Sudan	NorthAfrica	bicolor-caudatum	4.11955	-41.8884	23.9296	No	yellowbrown
PI_656104	SC621	A	India	Asia	bicolor	73.5655	15.6598	-50.7884	No	lightbrown
PI_656105	SC639	C	India	Asia	caudatum-kafir	-30.7793	-36.5032	-9.04453	No	goldenbrown
PI_656106	SC695	C	Tanzania	EastAfrica	caudatum	-68.4529	-43.8835	0.409281	No	goldenbrown
PI_656107	SC702	C	Sudan	NorthAfrica	caudatum	-47.1617	45.1025	-37.6722	No	lightbrown
PI_656108	SC833	A	India	Asia	durra	46.9028	50.0584	-33.7628	No	tan
PI_656109	SC85	C	Unknown	Unknown	Unknown	-12.223	4.6422	0.385923	No	brown
PI_656110	SC968	A	Zimbabwe	SouthAfrica	bicolor-durra	54.555	75.1996	-19.2255	No	brown
PI_656111	SC971	B	United States	UnitedStates	bicolor-kafir	9.03025	-44.7528	20.5614	No	yellow
PI_656114	SC134	A	Unknown	Unknown	Unknown	7.15231	64.9015	18.2476	No	Lightpinktan
PI_656115	SC1440	D	Unknown	Unknown	Unknown	41.5326	5.72749	64.0377	No	chalkwhite
PI_656116	SC1506	C	Unknown	Unknown	Unknown	-22.693	-0.757897	43.3187	No	goldenpinkbrown
PI_656117	SC172	C	United States	UnitedStates	Unknown	-116.375	7.09075	14.764	No	yellow
PI_656118	SC332	C	Unknown	Unknown	Unknown	-87.1266	-20.4721	-4.5094	No	brown
PI_656119	SC386	D	Unknown	Unknown	Unknown	45.0116	18.7451	104.561	No	offwhite
PI_656120	SC790	C	Unknown	Unknown	Unknown	-44.6873	-47.4849	-9.9174	No	offwhite
PI_656121	SC947	D	Unknown	Unknown	Unknown	1.57111	14.5686	37.6599	No	brown
PI_659691	NA	C	Unknown	Unknown	Unknown	-72.4094	14.6167	-27.0069	No	NA
PI_659693	NA	C	Unknown	Unknown	Unknown	-85.8877	-17.5416	-4.31713	No	NA
PI_659694	SC706	C	Unknown	Unknown	Unknown	-33.4985	-54.3375	-58.2108	No	NA
PI_659695	SC132	A	Unknown	Unknown	Unknown	38.0674	91.5592	-67.2482	No	NA
PI_659696	SC720	C	Kenya	EastAfrica	caudatum	-44.8305	-1.99368	-42.7427	No	brown
PI_659753	SC888	A	India	Asia	durra	58.1729	82.9623	-71.9318	No	pink
