## Supplemental Table 3. Description of agrinomic traits used in study. for "Grain Utilization by the Gut Microbiome as a Human Health Phenotype to Identify Multiple Effect Loci in Genome-Wide Association Studies of *Sorghum bicolor*"

### Sheet: Sheet1
Trait	Type	Study	Number of SAP accessions
FloweringTime_T	Agrinomic	Boyles2016	378
GrainsPerPanicle_T	Agrinomic	Boyles2016	378
GrainWeightPerPanicle_T	Agrinomic	Boyles2016	378
PanicleBranchLength_T	Agrinomic	Boyles2016	378
PanicleLength_T	Agrinomic	Boyles2016	378
PanicleExsertion_T	Agrinomic	Boyles2016	378
PlantHeight_T	Agrinomic	Boyles2016	378
SeedWeight_T	Seed	Boyles2017	378
SeedAcidFiber_T	Seed	Boyles2017	378
SeedAmylose_T	Seed	Boyles2017	378
SeedOil_T	Seed	Boyles2017	378
SeedIron_T	Seed	Boyles2017	378
SeedEnergy_T	Seed	Boyles2017	378
StarchDigestibility_T	Seed	Boyles2017	378
SeedMoisture_T	Seed	Boyles2017	378
SeedNeutralFiber_T	Seed	Boyles2017	378
Prolamin_T	Seed	Boyles2017	378
Protein_T	Seed	Boyles2017	378
Starch_T	Seed	Boyles2017	378
SeedDensity_T	Seed	Boyles2017	378
PreflagToFlag_C	Agrinomic	Brown2008	378
RachisLength_C	Agrinomic	Brown2008	378
BranchLength_C	Agrinomic	Brown2008	378
PanicleHeight_C	Agrinomic	Brown2008	378
PreflagHeight_C	Agrinomic	Brown2008	378
FlagToApex_C	Agrinomic	Brown2008	378
GrainYield_S	Agrinomic	Lasky2015	267
GrainYieldDrought_S	Agrinomic	Lasky2015	267
GrainYieldPlasticity_S	Agrinomic	Lasky2015	267
HarvestIndex_S	Agrinomic	Lasky2015	267
HarvestIndexDrought_S	Agrinomic	Lasky2015	267
HarvestIndexPlasticity_S	Agrinomic	Lasky2015	267
GrainYield2_S	Agrinomic	Lasky2015	267
HarvestIndex2_S	Agrinomic	Lasky2015	267
FloweringTime_S	Agrinomic	Lasky2015	267
FloweringTimeDrought_S	Agrinomic	Lasky2015	267
FloweringTimePlasticity_S	Agrinomic	Lasky2015	267
Biomass_S	Agrinomic	Lasky2015	267
BiomassDrought_S	Agrinomic	Lasky2015	267
BiomassPlasticity_S	Agrinomic	Lasky2015	267
PlantHeight_S	Agrinomic	Lasky2015	267
PlantHeightDrought_S	Agrinomic	Lasky2015	267
PlantHeightPlasticity_S	Agrinomic	Lasky2015	267
Biomass2_S	Agrinomic	Lasky2015	267
PlantHeight2_S	Agrinomic	Lasky2015	267
RootBiomass_B	Agrinomic	Moghimi2019	351
RootBiomassCold_B	Agrinomic	Moghimi2019	351
TotalBiomass_B	Agrinomic	Moghimi2019	351
TotalBiomassCold_B	Agrinomic	Moghimi2019	351
SeedWeight_B	Seed	Moghimi2019	351
PericarpColor_D	Biochemical	Morris2013	387
Tannins_D	Biochemical	Morris2013	387
PanicleLength_X	Agrinomic	Mural2021	340
RachisLength_X	Agrinomic	Mural2021	340
RachisDiameter_X	Agrinomic	Mural2021	340
PanicleBranches1_X	Agrinomic	Mural2021	340
PanicleBranchLength1_X	Agrinomic	Mural2021	340
PanicleBranchLength2_X	Agrinomic	Mural2021	340
BranchInternodeLength_X	Agrinomic	Mural2021	340
PanicleBranches2_X	Agrinomic	Mural2021	340
PanicleBranches3_X	Agrinomic	Mural2021	340
PlantHeight_W	Agrinomic	Mural2021	340
HeightFlagLeaf_W	Agrinomic	Mural2021	340
LeafAngle_W	Agrinomic	Mural2021	340
StemSize_W	Agrinomic	Mural2021	340
FlagToApex_W	Agrinomic	Mural2021	340
PanicleNodes_X	Agrinomic	Mural2021	340
SeedCarbs_N	Seed	Queiroz2015	100
SeedProtein_N	Seed	Queiroz2015	100
SeedOil_N	Seed	Queiroz2015	100
SeedFiber_N	Seed	Queiroz2015	100
SeedAsh_N	Seed	Queiroz2015	100
SeedWeight_N	Seed	Queiroz2015	100
SeedCarbsDrought_N	Seed	Queiroz2015	100
SeedProteinDrought_N	Seed	Queiroz2015	100
SeedOilDrought_N	Seed	Queiroz2015	100
SeedFiberDrought_N	Seed	Queiroz2015	100
SeedAshDrought_N	Seed	Queiroz2015	100
SeedWeightDrought_N	Seed	Queiroz2015	100
Phenols	Biochemical	Rhodes 2014	328
Tannins	Biochemical	Rhodes 2014	328
X3_Deoxy	Biochemical	Rhodes 2014	328
Protein	Seed	Rhodes 2014	328
Moisture	Seed	Rhodes 2014	328
Fat	Seed	Rhodes 2014	328
Fiber	Seed	Rhodes 2014	328
Ash	Seed	Rhodes 2014	328
Starch	Seed	Rhodes 2014	328
ORAC_E	Biochemical	Rhodes2017	265
Polyphenols_E	Biochemical	Rhodes2017	265
Tannins_E	Biochemical	Rhodes2017	265
SeedProteinFatRatio_H	Seed	Rhodes2017	265
SeedProteinSum_H	Seed	Rhodes2017	265
SeedStarchFatRatio_H	Seed	Rhodes2017	265
SeedStarchProteinRatio_H	Seed	Rhodes2017	265
SeedStarch.SumProtFatRatio_H	Seed	Rhodes2017	265
SeedStarchProtFatSum_H	Seed	Rhodes2017	265
SeedProtein_H	Seed	Rhodes2017	265
SeedOil_H	Seed	Rhodes2017	265
SeedStarch_H	Seed	Rhodes2017	265
SeedWeight_H	Seed	Rhodes2017	265
PanicleLength_U	Agrinomic	Salas	315
PanicleExsertion_U	Agrinomic	Salas	315
FloweringTime_U	Agrinomic	Salas	315
PlantHeight_U	Agrinomic	Salas	315
StemSize_U	Agrinomic	Salas	315
TillerNumber_U	Agrinomic	Salas	315
LeafAngle_U	Agrinomic	Salas	315
NodeNumber_U	Agrinomic	Salas	315
PlantHeight_V	Agrinomic	Salas	315
PlantWidth_V	Agrinomic	Salas	315
PlantVolume_V	Agrinomic	Salas	315
PlantSurfaceArea_V	Agrinomic	Salas	315
FreshBiomass_V	Agrinomic	Salas	315
DryBiomass_V	Agrinomic	Salas	315
FreshBiomass2_V	Agrinomic	Salas	315
DryBiomass2_V	Agrinomic	Salas	315
PlantArea_V	Agrinomic	Salas	315
SeedWeight_J	Biochemical	Shakoor2016	407
Boron_J	Biochemical	Shakoor2016	407
Sodium_J	Biochemical	Shakoor2016	407
Magnesium_J	Biochemical	Shakoor2016	407
Aluminum_J	Biochemical	Shakoor2016	407
Phosphorus_J	Biochemical	Shakoor2016	407
Sulfur_J	Biochemical	Shakoor2016	407
Potassium_J	Biochemical	Shakoor2016	407
Calcium_J	Biochemical	Shakoor2016	407
Manganese_J	Biochemical	Shakoor2016	407
Iron_J	Biochemical	Shakoor2016	407
Cobalt_J	Biochemical	Shakoor2016	407
Nickel_J	Biochemical	Shakoor2016	407
Copper_J	Biochemical	Shakoor2016	407
Zinc_J	Biochemical	Shakoor2016	407
Tannins_NK	Biochemical	This Study	340
TanninsN_NK	Biochemical	This Study	340
Color_R	Biochemical	This Study	340
Color_G	Biochemical	This Study	340
Color_B	Biochemical	This Study	340
Color_PC1	Biochemical	This Study	340
Color_PC2	Biochemical	This Study	340
Color_PC3	Biochemical	This Study	340
ProteinPCT	Seed	This Study	340
OilPCT	Seed	This Study	340
FiberPCT	Seed	This Study	340
AshPCT	Seed	This Study	340
StarchPCT	Seed	This Study	340
Height_L	Agrinomic	Vandenbrink2010	377
Tannins_F	Biochemical	Wu2012	161
SeedLength_G	Seed	Zhang2015	354
SeedWeight1_G	Seed	Zhang2015	354
SeedWeight2_G	Seed	Zhang2015	354
SeedWeight3_G	Seed	Zhang2015	354
SeedWeight4_G	Seed	Zhang2015	354
SeedWeight5_G	Seed	Zhang2015	354
SeedWeight6_G	Seed	Zhang2015	354
SeedWeight7_G	Seed	Zhang2015	354
SeedWeight8_G	Seed	Zhang2015	354
SeedWeight9_G	Seed	Zhang2015	354
RootArea1_K	Agrinomic	Zheng2019	354
RootArea2_K	Agrinomic	Zheng2019	354
RootArea3_K	Agrinomic	Zheng2019	354
RootArea4_K	Agrinomic	Zheng2019	354
RootWidth1_K	Agrinomic	Zheng2019	354
RootWidth2_K	Agrinomic	Zheng2019	354
RootWidth3_K	Agrinomic	Zheng2019	354
RootWidth4_K	Agrinomic	Zheng2019	354
RootAngle1_K	Agrinomic	Zheng2019	354
RootAngle2_K	Agrinomic	Zheng2019	354
RootDepth1_K	Agrinomic	Zheng2019	354
RootDepth2_K	Agrinomic	Zheng2019	354
PanicleLength_I	Agrinomic	Zhou2018	294
PanicleWidth1_I	Agrinomic	Zhou2018	294
PanicleArea1_I	Agrinomic	Zhou2018	294
PanicleSolidity1_I	Agrinomic	Zhou2018	294
PanicleWidth2_I	Agrinomic	Zhou2018	294
PanicleArea2_I	Agrinomic	Zhou2018	294
PanicleSolidity2_I	Agrinomic	Zhou2018	294
PanicleVolume_I	Agrinomic	Zhou2018	294
