## Supplemental Table 4. Heritability values for microbiome genera calculated in small scale experiment with microbiomes from eight human subjects. for "Grain Utilization by the Gut Microbiome as a Human Health Phenotype to Identify Multiple Effect Loci in Genome-Wide Association Studies of *Sorghum bicolor*"

### Sheet: SupplementalTable2
Subject	Genus	LineV	ColorV	TanninV	ResidualV
S765	Butyrate	0.370809	0	0.199808	0.429383
S765	Alistipes	0.24161	0	0.0822537	0.676136
S765	Paraprevotella	0.213523	0.108473	0	0.678003
S765	Lachnospiraceae	0.178642	0	0.0871599	0.734198
S765	Escherichia_Shigella	0.14687	0.00722514	0	0.845905
S765	Clostridiumsensustricto1	0.124272	0	0	0.875728
S766	Dorea	0.388953	0	0.206688	0.40436
S766	Roseburia	0.347158	0	0.231487	0.421355
S766	Butyrate	0.265619	0.000753834	0.27851	0.455117
S766	Escherichia_Shigella	0.256177	0	0.0900023	0.653821
S766	Clostridiumsensustricto1	0.221383	0	0	0.778617
S766	Phascolarctobacterium	0.194932	0	0.110556	0.694512
S766	Bacteroides	0.170635	0	0	0.829365
S766	Akkermansia	0.106387	0.0501593	0.0874251	0.756029
S767	Coprococcus1	0.393583	0	0.177036	0.429381
S767	Acetate	0.238817	0.0486455	0	0.712537
S767	Fusobacterium	0.132459	0	0.0872899	0.780252
S767	Bacteroides	0.055379	0.0908288	0	0.853792
S767	Propionate	0.0538328	0.0876393	0	0.858528
S767	Coprococcus3	0.0135368	0.0882864	0	0.898177
S775	Coprococcus3	0.27986	0.0458187	0	0.674321
S775	Lachnoclostridium	0.257586	0.0096043	0.0547354	0.678075
S775	Blautia	0.238545	0.0553891	0	0.706066
S775	Escherichia_Shigella	0.207408	0.041586	0.0129752	0.738031
S775	Bacteroides	0.188142	0	0	0.811858
S775	Parabacteroides	0.172329	0.0834176	0	0.744253
S775	Ruminococcus2	0.146959	0.000699703	0	0.852342
S775	Clostridiumsensustricto1	0.127302	0	0	0.872698
S775	Phascolarctobacterium	0.107469	0	0.0333769	0.859154
S776	Butyrate	0.260572	0	0	0.739428
S776	Dorea	0.192187	0	0	0.807813
S776	Bifidobacterium	0.19165	0.00441434	0	0.803935
S776	Odoribacter	0.186928	0	0.0294449	0.783627
S776	Alistipes	0.18059	0	0.224867	0.594543
S776	Blautia	0.172721	0	0.0239741	0.803305
S776	Enterobacteriaceae_uc	0.168165	0	0.0388246	0.793011
S776	Coprococcus3	0.163985	0	0.0210161	0.814999
S776	Parasutterella	0.157434	0.021043	0.0611806	0.760342
S776	Veillonella	0.114863	0	0	0.885137
S776	Bacteroides	0.106421	0.00689411	0	0.886685
S776	Agathobacter	0.105462	0.032691	0	0.861847
S777	Prevotella9	0.595761	0.0650638	0.00114578	0.338029
S777	Coprococcus1	0.335023	0	0	0.664977
S777	Roseburia	0.328343	0	0.0610294	0.610627
S777	Subdoligranulum	0.316751	0	0.00132059	0.681929
S777	Parabacteroides	0.267908	0	0.00352427	0.728568
S777	Butyrate	0.214441	0.0103893	0.0341925	0.740977
S777	Lachnoclostridium	0.211122	0.00419628	0	0.784682
S777	Faecalibacterium	0.208984	0.0256017	0.320967	0.444447
S777	Phascolarctobacterium	0.162671	0.0401513	0	0.797178
S777	Bacteroides	0.154927	0	0	0.845073
S777	Sutterella	0.127434	0.034744	0	0.837822
S777	Lactococcus	0.119919	0.0693782	0	0.810703
S777	Blautia	0.100128	0	0.191898	0.707974
S778	Propionate	0.446939	0.0308214	0	0.522239
S778	Escherichia_Shigella	0.269896	0	0.0895777	0.640526
S778	Bifidobacterium	0.198897	0	0	0.801103
S778	Lachnoclostridium	0.180986	0	0	0.819014
S778	Butyricimonas	0.177223	0	0	0.822777
S778	Bacteroides	0.166727	0	0	0.833273
S778	Parabacteroides	0.161897	0	0	0.838103
S778	Dorea	0.13131	0	0.0387606	0.829929
S779	Lachnoclostridium	0.712198	0	0.0335275	0.254274
S779	Lachnospiraceae	0.628404	0	0	0.371596
S779	LachnospiraceaeUCG_4	0.302563	0	0.0415411	0.655895
S779	Roseburia	0.22664	0	0	0.77336
S779	Escherichia_Shigella	0.199776	0	0	0.800224
S779	Ruminococcus torques	0.19705	0.0123531	0	0.790596
S779	Fusicatenibacter	0.195957	0.0658012	0	0.738242
S779	Sutterella	0.173608	0	0.0723069	0.754085
S779	Enterobacteriaceae_uc	0.161097	0	0	0.838903
S779	Agathobacter	0.111622	0.165422	0	0.722956
S779	Butyrate	0.108537	0	0.0709369	0.820526
