## Supplemental Table 5, Heritability values for microbiome genera calculated in large-scale mapping experiment. for "Grain Utilization by the Gut Microbiome as a Human Health Phenotype to Identify Multiple Effect Loci in Genome-Wide Association Studies of *Sorghum bicolor*"

### Sheet: S1_VariancePartition
Trait	VLine	VBatch	VPlate	VError
Observed	0.0346019	0.307842	0.0844315	0.573125
Chao1	0.0346019	0.307842	0.0844315	0.573125
ACE	0.0346438	0.306734	0.0848169	0.573805
se.ACE	0.0123091	0.435301	0.00375842	0.548631
Shannon	0.172111	0.102062	0.0928762	0.63295
Simpson	0.0900169	0.0619332	0.0880424	0.760008
InvSimpson	0.0947986	0.103517	0.0754076	0.726277
Fisher	0.0543621	0.341557	0.0608596	0.543221
Acidaminococcaceae	0.0587506	0.0838546	0.0553711	0.802024
Prevotellaceae	0.131134	0.0996672	0.135603	0.633595
Clostridiaceae.1	0.263753	0.180272	0.106467	0.449508
Bacteroidaceae	0.00198376	0.196548	0.159296	0.642173
Lachnospiraceae	0.318046	0.0754317	0.0274708	0.579051
Burkholderiaceae	0.0366254	0.391737	0.0913169	0.48032
Enterobacteriaceae	0.385132	0.0658794	0.10794	0.441049
Veillonellaceae	0.0724226	0	0.0470738	0.880504
Ruminococcaceae	0.499529	0.0106419	0.0357918	0.454037
Rikenellaceae	0.0161321	0.187382	0.119432	0.677054
Barnesiellaceae	0.226877	0.160941	0.100787	0.511395
Akkermansiaceae	0.11345	0.0359826	0.0455247	0.805043
Bifidobacteriaceae	0	0.539522	0.0761319	0.384346
Pasteurellaceae	0.0714748	0	0.126181	0.802344
Christensenellaceae	0.229695	0.151625	0.0311008	0.58758
Tannerellaceae	0.00034541	0	0.0685722	0.931082
Peptostreptococcaceae	0.0694407	0.178281	0.0468372	0.705441
Desulfovibrionaceae	0.0221538	0.0300032	0.0719196	0.875923
Coriobacteriaceae	0	0.244207	0.147159	0.608634
Erysipelotrichaceae	0.0336756	0.178751	0.0656317	0.721942
Marinifilaceae	0.0132076	0.0309025	0.0719203	0.88397
Phascolarctobacterium	0.0592059	0.0784868	0.055383	0.806924
Prevotella.7	0.132227	0.095974	0.133408	0.638391
Clostridium.sensu.stricto.1	0.26236	0.182493	0.106948	0.448199
Bacteroides	0.00162229	0.192703	0.163556	0.642119
Dorea	0.442377	0	0.0568069	0.500816
Roseburia	0.0343312	0.0938004	0.152554	0.719315
Parasutterella	0.0377062	0.386448	0.0935236	0.482322
Escherichia.Shigella	0.416966	0.0924836	0.106351	0.384199
Veillonella	0.0760412	0	0.04692	0.877039
Lachnospiraceae.UCG.004	0.308249	0.045893	0.153679	0.49218
Faecalibacterium	0.594125	0	0.0214775	0.384398
Alistipes	0.0168151	0.182047	0.117318	0.68382
Blautia	0.00651862	0.544229	0.184571	0.264681
Subdoligranulum	0.0368075	0	0.229472	0.733721
Anaerostipes	0.0991146	0.254404	0.0994538	0.547027
Barnesiella	0.229603	0.159499	0.0998595	0.511038
Ruminococcaceae.NK4A214.group	0.0358623	0.101561	0.158813	0.703764
Agathobacter	0.0609585	0.00613585	0.0493304	0.883575
Akkermansia	0.112391	0.0385478	0.0452602	0.803801
Coprococcus.1	0.349588	0	0.0888754	0.561537
Lachnospira	0.0450974	0.272387	0.0836266	0.598889
Coprococcus.3	0.385168	0.00658032	0.0537411	0.55451
Ruminococcus.2	0.0138873	0.0195596	0.106617	0.859937
Butyricicoccus	0	0.444202	0.0369035	0.518894
Bifidobacterium	0	0.540979	0.0754418	0.38358
Haemophilus	0.0715876	0	0.126291	0.802121
Ruminococcus.1	0.106429	0.090948	0.0661527	0.73647
Ruminococcaceae.UCG.003	0.0272056	0.169085	0.137676	0.666034
Lachnoclostridium	0.0466771	0.0895371	0.0921982	0.771588
Coprococcus.2	0.284034	0.151287	0.0694383	0.495241
Lachnospiraceae.UCG.001	0.137536	0.350085	0.0666124	0.445767
X.Eubacterium..eligens.group	0.0101925	0.0560407	0.00627835	0.927488
Christensenellaceae.R.7.group	0.128558	0.166867	0.0291058	0.675469
Fusicatenibacter	0.148411	0.109466	0.0765379	0.665586
Ruminiclostridium.9	0.0824049	0.0673167	0.164425	0.685853
Ruminococcaceae.UCG.013	0.0324378	0.0225971	0.11389	0.831076
Parabacteroides	0.000551689	0	0.0708254	0.928623
Ruminococcaceae.UCG.002	0.196304	0.0698548	0.0730544	0.660786
Ruminococcaceae.UCG.014	0.0395822	0.144206	0.0454527	0.770759
Bilophila	0.0157805	0.060511	0.107214	0.816494
Collinsella	0	0.245861	0.146331	0.607808
Erysipelotrichaceae.UCG.003	0.0466132	0.162918	0.0966915	0.693777
Lachnospiraceae_uc	0.298169	0.00449769	0.0288347	0.668499
X.Eubacterium..coprostanoligenes.group	0.0166713	0.095362	0.192593	0.695374
Ruminococcaceae_uc	0.375051	0.0811822	0.0355189	0.508248
X.Ruminococcus..torques.group	0.0244301	0.0285393	0.105909	0.841121
Odoribacter	0.0128583	0.0299017	0.0731355	0.884105
Ruminiclostridium.6	0.0775584	0.114444	0.117367	0.690631
ASV1_Phascolarctobacterium	0.0547102	0.0698446	0.0562197	0.819225
ASV2_Prevotella.7	0.140847	0.0799629	0.13464	0.644551
ASV3_Clostridium.sensu.stricto.1	0.255469	0.182892	0.111721	0.449918
ASV4_Bacteroides	0.00603391	0.0685345	0.102012	0.823419
ASV5_Dorea	0.453279	0	0.0535501	0.493171
ASV6_Bacteroides	0.0580437	0.310183	0.257256	0.374518
ASV7_Roseburia	0.0204599	0.117549	0.154554	0.707437
ASV8_Parasutterella	0.0329988	0.383673	0.095988	0.487341
ASV9_Escherichia.Shigella	0.407336	0.103402	0.106947	0.382315
ASV10_Roseburia	0.0773017	0.0210404	0.119717	0.781941
ASV11_Bacteroides	0.00544139	0.0964906	0.0951481	0.80292
ASV12_Bacteroides	0.0289753	0.136318	0.0631482	0.771558
ASV13_Roseburia	0.159191	0	0.0852663	0.755543
ASV14_Veillonella	0.103758	0	0.0480727	0.84817
ASV15_Lachnospiraceae.UCG.004	0.431938	0	0.0248876	0.543174
ASV16_Faecalibacterium	0.596416	0	0.0150706	0.388513
ASV17_Clostridium.sensu.stricto.1	0.24681	0.0919301	0.0880771	0.573183
ASV18_Bacteroides	0.0263371	0.210074	0.0682112	0.695378
ASV19_Lachnospiraceae.UCG.004	0.0108386	0.163881	0.338393	0.486888
ASV20_Alistipes	0.0356658	0.0867433	0.146648	0.730943
ASV21_Bacteroides	0.0104673	0.00280378	0.13893	0.847799
ASV22_Blautia	0.00317848	0.549837	0.177235	0.26975
ASV23_Bacteroides	0.0352558	0.164449	0.200066	0.600229
ASV24_Bacteroides	0.00386486	0.0530367	0.0284575	0.914641
ASV25_Faecalibacterium	0.472187	0.00577856	0.0492678	0.472766
ASV26_Alistipes	0.00551238	0.137511	0.0894773	0.767499
ASV27_Bacteroides	0.0363952	0.00611528	0.0452457	0.912244
ASV28_Subdoligranulum	0.0516545	0	0.142533	0.805813
ASV29_Anaerostipes	0.0920915	0.265777	0.0964086	0.545722
ASV30_Barnesiella	0.280588	0.119027	0.101453	0.498932
ASV31_Ruminococcaceae.NK4A214.group	0.0405651	0.0906868	0.158756	0.709992
ASV32_Agathobacter	0.0751026	0.152122	0.0726436	0.700132
ASV33_Akkermansia	0.101414	0.0475524	0.0446985	0.806336
ASV34_Coprococcus.1	0.305928	0	0.0889691	0.605103
ASV35_Blautia	0.0395955	0.42945	0.174294	0.35666
ASV36_Lachnospira	0.0422348	0.253415	0.108187	0.596163
ASV37_Coprococcus.3	0.392412	0.00858149	0.0508292	0.548177
ASV38_Ruminococcus.2	0.019271	0.0266641	0.10639	0.847675
ASV39_Butyricicoccus	0	0.445684	0.0374808	0.516835
ASV40_Roseburia	0.093805	0.101478	0.0963178	0.708399
ASV41_Bifidobacterium	0.00253884	0.482041	0.0616131	0.453807
ASV43_Agathobacter	0.0548434	0.0415085	0.0151644	0.888484
ASV44_Haemophilus	0.0643788	0	0.130195	0.805427
ASV45_Ruminococcus.1	0.173878	0.0227301	0.0441054	0.759287
ASV46_Ruminococcaceae.UCG.003	0.0315289	0.153815	0.140765	0.673891
ASV49_Veillonella	0.158394	0	0.0299129	0.811693
ASV52_Lachnoclostridium	0.0929426	0.0885655	0.093536	0.724956
ASV53_Bacteroides	0.00654517	0.109678	0.173068	0.710709
ASV54_Coprococcus.2	0.280516	0.147608	0.0676561	0.50422
ASV59_Lachnospiraceae.UCG.001	0.136386	0.351773	0.0662543	0.445587
ASV61_Subdoligranulum	0	0.0787307	0.271819	0.649451
ASV62_Bacteroides	0.0287127	0.168842	0.0486705	0.753775
ASV64_Christensenellaceae.R.7.group	0.0803558	0.0932162	0.0343811	0.792047
ASV65_Fusicatenibacter	0.142706	0.10508	0.0779562	0.674258
ASV66_Ruminiclostridium.9	0.0854726	0.0627414	0.16694	0.684846
ASV67_Ruminococcaceae.UCG.013	0.0285141	0.028991	0.111864	0.830631
ASV68_Lachnoclostridium	0.031593	0.00177869	0.0657828	0.900845
ASV69_Parabacteroides	0.00805958	0.0357403	0.178802	0.777398
ASV74_Parabacteroides	0	0.0373486	0.0166378	0.946014
ASV75_Ruminococcaceae.UCG.014	0.0164427	0	0.00153388	0.982023
ASV77_Ruminococcaceae.UCG.014	0.0943273	0.0821377	0.0239873	0.799548
ASV78_Bilophila	0.0199306	0.0111024	0.0481785	0.920788
ASV80_Collinsella	0	0.249232	0.144403	0.606365
ASV82_Erysipelotrichaceae.UCG.003	0.047958	0.164226	0.102202	0.685614
ASV83_Lachnospiraceae_uc	0.0528569	0.0310159	0.0881759	0.827951
ASV84_Ruminococcaceae.UCG.002	0.024016	0.179706	0.106736	0.689543
ASV85_.Eubacterium..coprostanoligenes.group	0.0525225	0.0135029	0.0763881	0.857587
ASV86_Ruminococcaceae_uc	0.392797	0.0178577	0.00976335	0.579582
ASV87_Lachnospira	0.0438359	0.0855236	0.0454305	0.82521
ASV92_Ruminococcus.1	0.0336074	0.201735	0.0921845	0.672473
ASV95_Odoribacter	0.0114009	0.0275254	0.0719064	0.889167
Acetate	0.115459	0.0620896	0.105909	0.716543
Propionate	0.0162401	0.404752	0.226631	0.352377
Isobutyrate	0.178427	0.273707	0.116581	0.431285
Butyrate	0.355105	0.0987314	0.161086	0.385078
Isovaleric	0.282349	0.209751	0.121193	0.386707
Valeric	0.207235	0.191069	0.103667	0.498029
S1_PreInd	0.396569	0.0196348	0.0262396	0.557557
S1_PreInd2	0.443642	0.00859217	0.0116679	0.536098
S1_PreIndT1	0.453029	0.0930213	0.029774	0.424176
S1_PreIndT2	0.346171	0.112576	0.0456722	0.495581
S1_LV1	0.0163744	0	0.0126937	0.970932
S1_LV2	0.338859	0	0.00124669	0.659895
S1_LV3	0.075309	0.00012501	0.00839196	0.916174
S1_LV4	0.134517	0.000582809	0.00282274	0.862077
S1_LV5	0.0271425	0.000356854	0.0141444	0.958356
S1_LV6	0	0.00349302	0.00866719	0.98784
S1_LV7	0.0243049	0	0.014446	0.961249
S1_LV8	0.181197	0	0.003802	0.815001
S1_LV9	0.315459	0	0.00563051	0.678911
S1_LV10	0.378296	0	0.00378051	0.617923

### Sheet: S2_VariancePartition
Trait	VLine	VBatch	VPlate	VError
Observed	0.134828	0.00233786	0.0173437	0.84549
Observed	0.00841659	0.42751	0.0953135	0.46876
Chao1	0.00841659	0.42751	0.0953135	0.46876
ACE	0.00841659	0.42751	0.0953135	0.46876
se.ACE	0	0.271072	0.0151301	0.713798
Shannon	0.101477	0.336492	0.186687	0.375344
Simpson	0.135599	0.461027	0.103986	0.299388
InvSimpson	0.169843	0.370789	0.0875135	0.371855
Fisher	0.0155814	0.234432	0.148748	0.601238
Acidaminococcaceae	0.0134252	0.629934	0.0436914	0.312949
Ruminococcaceae	0.449123	0	0.153549	0.397328
Burkholderiaceae	0.210553	0.282217	0.107205	0.400025
Bacteroidaceae	0.255378	0.207002	0.139088	0.398532
Lachnospiraceae	0.0332642	0.15208	0.20993	0.604726
Prevotellaceae	0.63097	0.0170092	0.00637727	0.345643
Tannerellaceae	0.0329971	0.558883	0.0375057	0.370615
Rikenellaceae	0.34389	0.0610639	0.0461484	0.548898
Desulfovibrionaceae	0.0393865	0.194031	0.191172	0.575411
Muribaculaceae	0.0654061	0.403925	0.0964941	0.434175
Marinifilaceae	0.0928592	0.467828	0.0679983	0.371314
Bifidobacteriaceae	0.0019575	0.092137	0.126456	0.77945
Erysipelotrichaceae	0.00606369	0.27928	0.0708621	0.643794
Enterobacteriaceae	0.351407	0.00452326	0.0749484	0.569122
Clostridiales.vadinBB60.group	0.145477	0.0161034	0.12189	0.716529
Eggerthellaceae	0.0138154	0.026275	0.177512	0.782398
Akkermansiaceae	0.00915202	0.0303554	0.0759322	0.88456
Christensenellaceae	0.0739582	0.041508	0.153697	0.730837
Coriobacteriaceae	0.0121212	0.0471109	0.182169	0.758599
Phascolarctobacterium	0.0126918	0.63219	0.0444917	0.310626
Faecalibacterium	0.406325	0	0.185035	0.408641
Sutterella	0.206252	0.231581	0.126038	0.43613
Bacteroides	0.250064	0.205214	0.143906	0.400815
Dorea	0.0236056	0.060116	0.188733	0.727545
Prevotella.9	0.651007	0.00838071	0.00879417	0.331819
Parabacteroides	0.0316315	0.556815	0.0382827	0.373271
Coprococcus.3	0.128756	0.0063064	0.230838	0.634099
Alistipes	0.344807	0.0605273	0.0486227	0.546043
Lachnospiraceae.UCG.004	0.112304	0.168472	0.432962	0.286262
Coprococcus.1	0.0240949	0.219247	0.209577	0.547081
Roseburia	0.223527	0	0.162899	0.613573
Paraprevotella	0.150535	0.15483	0.246446	0.448189
Desulfovibrio	0.034695	0.0454788	0.242249	0.677577
Agathobacter	0.199443	0	0.0951963	0.705361
Parasutterella	0.0907777	0.438552	0.106149	0.364521
Muribaculaceae_uc	0.0794143	0.345741	0.122127	0.452717
X.Eubacterium..ruminantium.group	0.0620072	0.0205863	0.17274	0.744666
Odoribacter	0.0371236	0.570354	0.0343057	0.358217
Ruminococcaceae.UCG.002	0.180024	0.0541344	0.153515	0.612326
X.Ruminococcus..torques.group	0.0877645	0	0.281449	0.630786
Ruminococcaceae.NK4A214.group	0.185104	0	0.458624	0.356272
Bifidobacterium	0.00194352	0.0920618	0.127097	0.778898
Butyricicoccus	0.179613	0.0238973	0.184441	0.612049
Blautia	0	0	0.278381	0.721619
Lachnoclostridium	0.161641	0	0.226732	0.611627
Butyricimonas	0.0923092	0.258839	0.0938448	0.555007
X.Eubacterium..eligens.group	0.0848956	0.0156814	0.269005	0.630418
Ruminococcaceae.UCG.003	0.353754	0.00305736	0.0425863	0.600603
Catenibacterium	0.00626673	0.266085	0.0828902	0.644758
Ruminococcus.2	0.0438124	0	0.146324	0.809864
Fusicatenibacter	0.0127597	0	0.151663	0.835578
Bilophila	0.0329895	0.318576	0.0701388	0.578296
Anaerostipes	0	0.0368932	0.136913	0.826193
X.Eubacterium..hallii.group	0.00456186	0	0.182595	0.812843
Prevotella.2	0.170667	0	0.196703	0.63263
Escherichia.Shigella	0.352316	0.00394805	0.0750612	0.568674
Clostridiales.vadinBB60.	0.133923	0.0219853	0.115727	0.728365
Slackia	0.0135147	0.0306198	0.207828	0.748037
Akkermansia	0.00930912	0.0292003	0.076085	0.885406
Lachnospiraceae.FCS020.group	0.150637	0.00502871	0.0631701	0.781164
Christensenellaceae.R.7.group	0.0763034	0.0408903	0.15421	0.728597
Desulfovibrionaceae_uc	0.043858	0.355937	0.035454	0.564751
Muribaculaceae_uc.1	0.0154584	0.226688	0.0651001	0.692753
Subdoligranulum	0.000648567	0.0143484	0.298457	0.686546
Lachnospiraceae.NK4A136.group	0.00818591	0.0012484	0.0342445	0.956321
Flavonifractor	0.0408697	0.0215616	0.128232	0.809337
Collinsella	0.0108058	0.0430261	0.19275	0.753418
Lachnospiraceae_uc	0.0462115	0.0215099	0.209249	0.72303
Ruminococcaceae.UCG.013	0.0175737	0	0.0924747	0.889952
ASV1_Phascolarctobacterium	0.0126523	0.645002	0.0465987	0.295747
ASV2_Faecalibacterium	0.408016	0	0.17941	0.412574
ASV3_Phascolarctobacterium	0.0230124	0.568076	0.0509245	0.357987
ASV4_Faecalibacterium	0.382947	0	0.20887	0.408183
ASV5_Sutterella	0.218084	0.217577	0.122569	0.44177
ASV6_Bacteroides	0.135493	0.132398	0.203022	0.529087
ASV7_Dorea	0.0324576	0.0863098	0.186385	0.694847
ASV8_Prevotella.9	0.645528	0.00754694	0.0133429	0.333582
ASV9_Parabacteroides	0.0455943	0.596702	0.0258395	0.331864
ASV10_Coprococcus.3	0.129378	0.00758621	0.223631	0.639405
ASV11_Alistipes	0.170568	0.0644324	0.0245985	0.740401
ASV12_Lachnospiraceae.UCG.004	0.125615	0.158852	0.436648	0.278885
ASV13_Coprococcus.1	0.0266203	0.231077	0.210341	0.531962
ASV15_Prevotella.9	0.635342	0.00894767	0.00788641	0.347823
ASV16_Bacteroides	0.275477	0.210844	0.0525303	0.461148
ASV17_Roseburia	0.141623	0.0574008	0.117952	0.683024
ASV19_Bacteroides	0.0801032	0.239402	0.18578	0.494715
ASV20_Roseburia	0.123984	0	0.235851	0.640165
ASV21_Paraprevotella	0.13977	0.186389	0.233637	0.440203
ASV22_Prevotella.9	0.625104	0.00465481	0.00566144	0.36458
ASV23_Bacteroides	0.117288	0.401196	0.043752	0.437764
ASV24_Bacteroides	0.13393	0.0201302	0.190646	0.655294
ASV25_Desulfovibrio	0.0397007	0.0519871	0.235226	0.673086
ASV26_Prevotella.9	0.629752	0.0126136	0.00450622	0.353128
ASV27_Roseburia	0.306018	0.028348	0.190722	0.474912
ASV28_Agathobacter	0.316624	0	0.106579	0.576797
ASV29_Parasutterella	0.105145	0.437015	0.0998981	0.357941
ASV30_metagenome	0.040666	0.475349	0.0601123	0.423872
ASV31_Bacteroides	0.282414	0.125725	0.15728	0.434581
ASV32_Alistipes	0.179686	0.12112	0.137926	0.561268
ASV33_.Eubacterium..ruminantium.group	0.0569609	0.0232639	0.17315	0.746625
ASV34_Alistipes	0.264352	0.0244288	0.0405629	0.670656
ASV35_Odoribacter	0.030554	0.598844	0.0313373	0.339265
ASV36_Ruminococcaceae.UCG.002	0.376687	0	0.0857637	0.53755
ASV37_.Ruminococcus..torques.group	0.120429	0	0.273594	0.605977
ASV38_Bacteroides	0.0163533	0.126041	0.0408446	0.816761
ASV39_Ruminococcaceae.NK4A214.group	0.201806	0	0.450948	0.347246
ASV40_Parabacteroides	0.0217474	0.272469	0.102976	0.602808
ASV41_Bifidobacterium	0.00355877	0.0987482	0.133602	0.764091
ASV42_Bacteroides	0.0785263	0.130442	0.0872883	0.703743
ASV43_Butyricicoccus	0.18559	0.0209135	0.17918	0.614317
ASV44_Alistipes	0.331396	0	0.0781432	0.590461
ASV45_Blautia	0.00537195	0	0.259323	0.735305
ASV46_Lachnoclostridium	0.250733	0	0.131751	0.617516
ASV47_Butyricimonas	0.0176578	0.429625	0.0517743	0.500943
ASV48_Ruminococcaceae.UCG.002	0.0388432	0.0882277	0.136801	0.736128
ASV51_Faecalibacterium	0.145855	0.0147876	0.100927	0.738431
ASV52_.Eubacterium..eligens.group	0.0841985	0.0126215	0.256149	0.647031
ASV53_Ruminococcaceae.UCG.003	0.350152	0.00624699	0.0431287	0.600472
ASV54_Catenibacterium	0.0067891	0.259356	0.0794883	0.654367
ASV55_Lachnoclostridium	0.0520321	0	0.239713	0.708255
ASV56_Ruminococcus.2	0.0399709	0.000715661	0.14566	0.813653
ASV57_Fusicatenibacter	0.0147604	0	0.151046	0.834194
ASV58_Lachnoclostridium	0.101698	0	0.380532	0.517769
ASV59_Bilophila	0.0308097	0.316725	0.0683815	0.584084
ASV60_Butyricimonas	0.100251	0.0578829	0.0386654	0.803201
ASV63_Paraprevotella	0.115653	0.0109871	0.181763	0.691598
ASV64_.Eubacterium..hallii.group	0.00545057	0	0.173326	0.821223
ASV65_Prevotella.2	0.145885	0	0.176034	0.678081
ASV66_Butyricimonas	0	0.02877	0.0301139	0.941116
ASV67_Bacteroides	0.130465	0.189262	0.168738	0.511534
ASV69_Escherichia.Shigella	0.347394	0.00207938	0.0720655	0.578461
ASV70_uncultured.bacterium	0.128857	0.0331387	0.10669	0.731315
ASV71_Slackia	0.0148528	0.0320551	0.202736	0.750356
ASV73_Akkermansia	0.0128931	0.0322495	0.0731165	0.881741
ASV74_Lachnospiraceae.FCS020.group	0.16375	0.0125998	0.0678362	0.755814
ASV75_Christensenellaceae.R.7.group	0.0150404	0.0683799	0.032811	0.883769
ASV76_uncultured	0.0472381	0.349194	0.0338553	0.569713
ASV77_uncultured.bacterium	0.0160468	0.226134	0.0638763	0.693943
ASV78_Subdoligranulum	0.000722261	0.119111	0.17396	0.706206
ASV81_.Ruminococcus..torques.group	0.0262083	0	0.145297	0.828494
ASV82_Subdoligranulum	0	0	0.242992	0.757008
ASV84_Flavonifractor	0.0379606	0.024616	0.125495	0.811929
ASV85_Collinsella	0.00780313	0.0390175	0.191638	0.761541
ASV89_Christensenellaceae.R.7.group	0.199735	0.0553158	0.0572648	0.687685
ASV95_Ruminococcaceae.UCG.013	0.0218351	0	0.0914073	0.886758
Acetate	0.0252168	0.188838	0.34493	0.441015
Propionate	0	0.238144	0.551517	0.210339
Isobutyate	0.0132621	0.235252	0.469152	0.282334
Butyrate	0.0861865	0.113145	0.554508	0.24616
Isovaleric	0.0166338	0.146505	0.555053	0.281808
Valeric	0.031161	0.172134	0.543733	0.252972
S2_PreInd	0.27525	0.0162359	0.238899	0.469614
S2_PreInd2	0.281031	0	0.222739	0.49623
S2_PreIndT1	0.227965	0.364839	0.125596	0.2816
S2_PreIndT2	0.281031	0	0.222739	0.49623
S2_LV1	0.0164594	0	0.00989018	0.97365
S2_LV2	0.0284301	0	0.00183648	0.969733
S2_LV3	0.0637772	0	0.000976398	0.935246
S2_LV4	0.0497208	0	0.0260139	0.924265
S2_LV5	0	0	0.00773531	0.992265
S2_LV6	0.392869	0.00170897	0	0.605422
S2_LV7	0.0878437	0	0.00572257	0.906434
S2_LV8	0.42829	0	0	0.57171
S2_LV9	0.134828	0.00233786	0.0173437	0.84549
