## Supplemental Table 6, Description of LD calculations for candidate loci. for "Grain Utilization by the Gut Microbiome as a Human Health Phenotype to Identify Multiple Effect Loci in Genome-Wide Association Studies of *Sorghum bicolor*"

### Sheet: Sheet1
MEL	Dist	SNPs	Max(R2)	Mean(R2)	Linkage
MEL1	5617918	22	0.2686	0.02996	Low
MEL2	6237878	44	0.7688	0.02541	Split
MEL3A	3653712	18	0.7789	0.03566	Low
MEL3B	2858385	12	0.3169	0.02936	Split
MEL4A	3202717	29	0.5321	0.02747	Split
MEL4B	2021033	35	0.877	0.07236	High
MEL5A	6216829	27	0.7886	0.02473	Split
MEL5B	613491	7	0.3883	0.05698	High
MEL6A	1660214	19	0.5288	0.1404	High
MEL6B	6260086	25	0.4431	0.03782	Low
MEL6C	2583062	18	0.55	0.06631	High
MEL7	4018870	28	0.798	0.06642	High
MEL8	2715702	27	0.5985	0.02924	Split
MEL10A	5862677	17	0.7971	0.0481	Split
MEL10B	4150092	20	0.8822	0.04958	Split
