## Supplemental Table 7, Description of all MELs identified by RMIP GWAS. for "Grain Utilization by the Gut Microbiome as a Human Health Phenotype to Identify Multiple Effect Loci in Genome-Wide Association Studies of *Sorghum bicolor*"

### Sheet: Sheet1
#Traits that mapped to two markers within a MEL were removed
MEL	Location	Size (bp)	SNPs	Max(R2)	Mean(R2)	Linkage Type	Subject 1	Subject 2	Compositional	Known Gene	Number of genes in region	(Expressed)	Comments
	(MB)						Associated Traits	Associated Traits	Associated Traits
MEL1	chr 1 54395658-55681860	5617918	22	0.2686	0.02996	Low	ASV87_Lachnospira	ASV2_Faecalibacterium	Ash		53	36
							Isovaleric	ASV33_Eubacterium.ruminantium.group	Boron_J
							Propionate	ASV4_Faecalibacterium	Color_PC2
								ASV5_Sutterella	FiberPCT
								ASV51_Faecalibacterium	Magnesium_J
								Burkholderiaceae	SeedWeight_J
								Eubacterium.ruminantium.group	StarchPCT
								Faecalibacterium	Tannins_D
								PC1	Zinc_J
								PreIndBT
								Ruminococcaceae
								Shannon
								Simpson
								Sutterella
MEL2	chr 2 6691793-6785366	6237878	44	0.7688	0.02541	Split	ASV20_Alistipes	PC2	Color_B	tan2	7	3
								Agathobacter	Color_PC3
								ASV2_Faecalibacterium	Fat
								ASV4_Faecalibacterium	ProteinPCT
								Butyricimonas	SeedAmylose_T
								PC10	Tannins_F
								PC3	Tannins_E
								PC5	ORAC_E
								Ruminococcus.torques.group	Polyphenols_E
								Valeric	PericarpColor_D
									SeedNeutralFiber_T
									Phenols
									Tannins
	chr 2 9668947-9668869						Erysipelotrichaceae.UCG.003	ASV11_Alistipes	Polyphenols_E		10*	7
							InvSimpson	ASV33_Eubacterium.ruminantium.group	Cobalt_J
							Isobutyrate	PreIndBT	Manganese_J
							Isovaleric	Shannon	StarchPCT
							PC4		Fiber
									Tannins_NK
									Color_PC2
									StarchPCT
									StarchDigestibility_T
									SeedNeutralFiber_T
MEL3A	chr 3 7453736-8984423	3653712	18	0.7789	0.03566	Low	ASV16_Faecalibacterium	ASV11_Alistipes	Copper_J		162	76
							ASV9_Escherichia.Shigella	ASV2_Faecalibacterium	Calcium_J
							Enterobacteriaceae	ASV2_Faecalibacterium	Sulfur_J
							Escherichia.Shigella	ASV4_Faecalibacterium
							Faecalibacterium	ASV63_Paraprevotella
							InvSimpson	Faecalibacterium
							LV2	Lachnospiraceae.UCG.004
							LV8	LV8
							LV9	PC2
							PC2	PreIndBT
							Ruminococcaceae	Ruminococcaceae
							Ruminococcaceae.NK4A214.group	Ruminococcus.torques.group
							Ruminococcaceae.UCG.002	Simpson
							Shannon
							Simpson
MEL3B	chr 3 52867188-52868172	2858385	12	0.3169	0.02936	Split	ASV86_Ruminococcaceae_uc		StarchDigestibility_T		5*	3
							Isobutyrate
							Isovaleric
							PC7
	chr 3 53552258-55499312						ASV14_Veillonella	ASV36_Ruminococcaceae.UCG.002	AshPCT	R?	152	79
							ASV9_Escherichia.Shigella	Enterobacteriaceae	Cobalt_J
							Enterobacteriaceae	Escherichia.Shigella	Color_PC2
							Escherichia.Shigella	LV8	Moisture
									SeedWeight5_G
									Tannins_E
MEL4A	chr 4 5883329-5893094	3202717	29	0.5321	0.02747	Split	ASV86_Ruminococcaceae_uc		Color_PC1	bmr6	14*	6
							ASV9_Escherichia.Shigella		Color_R
							Escherichia.Shigella		Fat
									Manganese_J
									ProteinPCT
									Starch
	chr 4 7197553-7246890						ASV77_Ruminococcaceae.UCG.014	Burkholderiaceae	FiberPCT		7*	6
							Erysipelotrichaceae.UCG.003	Sutterella	OilPCT
							Shannon		PanicleSolidity1_I
							Subdoligranulum		SeedWeight8_G
									StarchPCT
MEL4B	chr 4 61888296-63000084	2021033	35	0.877	0.07236	High	Coprococcus.3	ASV10_Coprococcus.3	Color_PC3	tan1	142	76
							Lachnospira	ASV2_Faecalibacterium	Phenols
							Lachnospira	ASV36_Ruminococcaceae.UCG.002	Prolamin_T
							Ruminococcaceae.NK4A214.group	ASV70_uncultured.bacterium	ProteinPCT
							Ruminococcaceae.UCG.002	Bilophila	SeedAcidFiber_T
							Shannon	Clostridiales.vadinBB60.group	SeedFiber_N
								Coprococcus.3	SeedIron_T
								LV10	SeedNeutralFiber_T
								PC3	SeedProteinFatRatio_H
								PreIndBT	SeedWeight_T
									Tannins
									Tannins_D
									Tannins_E
									Tannins_F
									Tannins_NK
MEL5A	7210038-7221871	6216829	27	0.7886	0.02473	Split	Akkermansia	Agathobacter	Fiber		3*	2
							Akkermansiaceae	ASV8_Prevotella.9	PanicleBranches2_X
							PC7	LV1	SeedOil_T
							Ruminococcaceae	Prevotella.9
								Prevotellaceae
	chr 5 12139540-12356415						ASV16_Faecalibacterium	ASV36_Ruminococcaceae.UCG.002	Fat		10	4
							ASV25_Faecalibacterium	ASV70_uncultured.bacterium	Fiber
							Faecalibacterium	Clostridiales.vadinBB60	SeedOil_H
							Isobutyrate	Ruminococcaceae.UCG.002	SeedProtein_H
							PC2		SeedProteinSum_H
							Ruminococcaceae		SeedStarch.SumProtFatRatio_H
							Ruminococcaceae.UCG.002		SeedStarchProteinRatio_H
									SeedStarchProtFatSum_H
MEL5B	chr 5 51418162-51419785	613491	7	0.3883	0.05698	High	ASV16_Faecalibacterium	ASV32_Alistipes	SeedIron_T		1*	1
							ASV25_Faecalibacterium	ASV35_Odoribacter	Tannins_F
							ASV86_Ruminococcaceae_uc	InvSimpson
							ASV9_Escherichia.Shigella	PC2
							Enterobacteriaceae	Ruminococcaceae.UCG.002
							Escherichia.Shigella	Ruminococcaceae.UCG.003
							Faecalibacterium	Simpson
							Isovaleric
							PreIndT
							Ruminococcaceae
MEL6A	chr 6 42667079-43971287	1660214	19	0.5288	0.1404	High	ASV25_Faecalibacterium	ASV10_Coprococcus.3	PanicleArea1_I	dw2	80	42	Several metrics describing the panicle architecture and plant height mapped at this loci as well
							ASV9_Escherichia.Shigella	ASV12_Lachnospiraceae.UCG.004	PanicleBranches3_X
							Enterobacteriaceae	ASV2_Faecalibacterium	SeedWeight_J
							Escherichia.Shigella	ASV4_Faecalibacterium
							LV2	Coprococcus.3
							PC2	Faecalibacterium
							Ruminococcaceae.NK4A214.group	Lachnospiraceae.UCG.004
								PC2
								PreIndBT
								Ruminococcaceae
MEL6B	chr 6 51620829-57307490	6260086	25	0.4431	0.03782	Low	PC2	ASV15_Prevotella.9	Ash		745	443
							PreIndB	ASV4_Faecalibacterium	Cobalt_J
								ASV8_Prevotella.9	Color_PC3
								Lachnospiraceae.UCG.004	Color_R
								LV10	Fiber
								LV6	GrainWeightPerPanicle_T
								PreIndBT	GrainYield_S
								Prevotella.9	Iron_J
								Prevotellaceae	Manganese_J
								Ruminococcaceae.UCG.002	Nickel_J
								Valeric	PanicleExsertion_U
									SeedWeight_T
									SeedWeight1_G
									SeedWeight8_G
									Tannins_D
MEL6C	chr 6 59335835-60149021	2583062	18	0.55	0.06631	High	InvSimpson	ASV35_Odoribacter	Fiber		122	82
							Ruminococcaceae.UCG.002	ASV36_Ruminococcaceae.UCG.002	PanicleNodes_X
								ASV67_Bacteroides	Phenols
								Lachnoclostridium	PlantHeightDrought_S
								PC3	SeedWeight4_G
								PreIndBT	Tannins
								Ruminococcaceae
								Ruminococcaceae.UCG.002
MEL7	chr 7 56567875-56989885	4018870	28	0.798	0.06642	High	ASV20_Alistipes	ASV37_.Ruminococcus.torques.group	Color_PC2	dw3	38	21
							Coprococcus.3	ASV70_uncultured.bacterium	Nickel_J
							Faecalibacterium	Clostridiales.vadinBB60.	Polyphenols_E
							Peptostreptococcaceae	Ruminococcus.torques.group	Potassium_J
								Shannon	SeedWeight2_G
								Valeric	Sodium_J
									Tannins_F
									X3_Deoxy
MEL8	chr 8 4311804-4463397	2715702	27	0.5985	0.02924	Split	Ruminococcaceae	Alistipes	Ash		16	5
								ASV10_Coprococcus.3	Color_B
								ASV11_Alistipes	Magnesium_J
								ASV36_Ruminococcaceae.UCG.002	Polyphenols_E
								PC1	SeedNeutralFiber_T
								PC3	SeedWeight_N
								Rikenellaceae	Tannins
									Tannins_E
									Tannins_F
									Tannins_NK
									Zinc_J
	chr 8 5732816-5741529							ASV12_Lachnospiraceae.UCG.004	SeedWeight_N		3*	2
								Lachnospiraceae.UCG.004	SeedWeight1_G
								LV10
								Ruminococcaceae.UCG.003
MEL10A	11068459-14614059	5862677	17	0.7971	0.0481	Split	ASV77_Ruminococcaceae.UCG.014	ASV15_Prevotella.9	GrainsPerPanicle_T		138	60
							Ruminococcaceae.UCG.002	ASV5_Sutterella	Magnesium_J
								ASV8_Prevotella.9	SeedMoisture_T
								Burkholderiaceae	SeedProteinFatRatio_H
								Prevotella.9	Sodium_J
								Prevotellaceae	Sulfur_J
								Sutterella	Tannins
	chr 10 15201036-15201036							ASV2_Faecalibacterium	Cobalt_J		3*	1
								ASV4_Faecalibacterium	Tannins_D
								Faecalibacterium
								LV10
								LV8
								PreIndBT
								Ruminococcaceae
MEL10B	48735788-48798760	4150092	20	0.8822	0.04958	Split	Akkermansia	PC10	SeedEnergy_T		6*	2
							Akkermansiaceae		SeedOil_T
							ASV77_Ruminococcaceae.UCG.014		SeedOil_T
							ASV9_Escherichia.Shigella		Tannins_F	dgat2
	chr 10 51339917-51343698						ASV9_Escherichia.Shigella	ASV11_Alistipes	Boron_J		4*	2
							Enterobacteriaceae	ASV44_Alistipes	PanicleBranches2_X
							Escherichia.Shigella	PC1	Sodium_J
							PC2		Tannins_F
							PC4		Tannins_NK
												959
