## Supplemental Table 8. Results of ANNOVA analysis from Faeclaibacterium qPCR data from validation study. for "Grain Utilization by the Gut Microbiome as a Human Health Phenotype to Identify Multiple Effect Loci in Genome-Wide Association Studies of *Sorghum bicolor*"

### Sheet: Sheet1
	LogCFU(Faecalibacterium)=Subject+Tannin+Allele+Subject:Tannin+Subject:Allele+Tannin:Allele
All Data
	Df	Sum Sq	Mean Sq	F value	Pr(>F)
Subject	11	62.61	5.691	143.191	2e-16	***
Tannin	1	3.49	3.493	87.891	2e-16	***
Allele	1	1.25	1.253	31.524	5.25e-08	***
Subject:Tannin	11	1.39	0.127	3.186	0.000458	***
Subject:Allele	11	1.93	0.175	4.403	4.77e-06	***
Tannin:Allele	1	0.12	0.116	2.912	0.089182
Residuals	249	9.9	0.04
---
	LogCFU(Faecalibacterium)=Tannin+Allele+Tannin:Allele
Subject 1
	Df	Sum Sq	Mean Sq	F value	Pr(>F)
Tannin	1	0.02965	0.02965	1.797	0.1959
Allele	1	0.06214	0.06214	3.766	0.0673	.
Tannin:Allele	1	0.08037	0.08037	4.871	0.0398	*
Residuals	19	0.31353	0.0165
	LogCFU(Faecalibacterium)=Tannin+Allele+Tannin:Allele
Subject 2
Tannin	1	0.089	0.089	3.758	0.0668	.
Allele	1	0.6763	0.6763	28.568	3.13e-05	***
Tannin:Allele	1	0.038	0.038	1.607	0.2194
Residuals	20	0.4734	0.0237
